# CRD: a *De novo* Design algorithm for prediction of Cognate Protein Receptors for small molecule ligands

**DOI:** 10.1101/2023.03.30.534983

**Authors:** Santhosh Sankar, Nagasuma Chandra

## Abstract

While predicting a new ligand to bind to a protein is possible with current methods, the converse of predicting a receptor for a ligand is highly challenging, except for very closely-related known protein-ligand complexes. Predicting a receptor for any given ligand will be path-breaking in understanding protein function, mapping sequence-structure-function relationships and for several aspects of drug discovery including studying the mechanism of action of phenotypically discovered drugs, off-target effects and drug repurposing. We use a novel approach for predicting receptors for a given ligand through *de novo* design combined with structural bioinformatics. We have developed a new algorithm CRD, that has multiple modules which combines fragment-based sub-site finding, a machine learning function to estimate the size of the site, a genetic algorithm that encodes knowledge on protein structures and a physics-based fitness scoring scheme. CRD has a pseudo-receptor design component followed by a mapping component to identify possible proteins that house the site. CRD is designed to cater to ligands with known and unknown complexes. CRD accurately recovers sites and receptors for several known natural ligands including ATP, SAM, Glucose and FAD. It designs similar sites for similar ligands, yet to some extent distinguishes between closely related ligands. More importantly CRD correctly predicts receptor classes for several drugs such as penicillins and NSAIDs. We expect CRD to be a valuable tool in fundamental biology research as well as in the drug discovery and biotechnology industry.
