## Supplementary material for "CRD: a *De novo* Design algorithm for prediction of Cognate Protein Receptors for small molecule ligands": Penciliin-Class-Cognate-Receptors

### Sheet: Sheet1
S.No	PDB	Prot Name	AIC	MII	PNN	AXL
1	6KGV_A	Penicillin-binding protein	-6	-5.43	-7	-7.9
2	3N7W_A	Beta Lactamase	-6.7	-5.81	-7.41	-8.82
3	1F5N_Aa	INTERFERON INDUCED GUANYLATE BINDING PROTEIN 1	-10.43	-9.45	-10.89	-9.81
4	2XFU_Aa	Amine oxidase flavin containing B	-8.73	-7.86	-9.44	-10.64
5	2X0L_A	LYSINE SPECIFIC HISTONE DEMETHYLASE 1	-8.8	-9.16	-8.86	-9.47
6	2CFY_A	THIOREDOXIN REDUCTASE 1	-9.56	-7.71	-8.97	-9.95
7	3CUK_Aa	D amino acid oxidase	-8.47	-8.36	-9.12	-9.77
8	3T42_Aa	Aldose reductase	-8.19	-7.98	-8.9	-10.5
9	1GNP_A	C H RAS P21 PROTEIN	-8.3	-8.44	-8.55	-9.72
10	4FWE_Aa	Lysine specific histone demethylase 1B	-8.62	-8.37	-9.08	-8.75
11	6MNX_Aa	GTPase KRas	-7.25	-7.46	-10.61	-8.85
12	6RKF_Aa	D aspartate oxidase	-8.38	-7.78	-8.64	-8.99
13	4UV9_Aa	LYSINE SPECIFIC HISTONE DEMETHYLASE 1A	-8.46	-7.64	-8.82	-8.43
14	4CQM_A	CARBONYL REDUCTASE FAMILY MEMBER 4___ESTRADIOL 17 BETA DEHYDROGENASE 8	-9.09	-6.95	-7.91	-9.35
15	1O00_Aa	Aldehyde dehydrogenase	-7.75	-7.62	-8.9	-8.94
16	5AC2_Aa	RETINAL DEHYDROGENASE 1	-8.72	-6.72	-8.54	-8.95
17	3QJ4_A	Renalase	-8.98	-6.91	-7.92	-9.1
18	5AP4_Aa	DUAL SPECIFICITY PROTEIN KINASE TTK	-7.84	-7.84	-7.91	-9.08
19	3UOK_Aa	Aurora kinase A	-7.94	-8	-8.18	-8.53
20	4P4S_Ba	Interferon induced GTP binding protein Mx1	-8.57	-5.91	-9.73	-8.39
21	5GTY_A	Epidermal growth factor receptor	-7.74	-6.6	-9.05	-8.95
22	6W0Z_Aa	Ketohexokinase	-8.77	-6.3	-7.24	-9.96
23	1ZMD_Aa	Dihydrolipoyl dehydrogenase	-8.37	-6.04	-7.96	-9.62
24	7L0F_A	GTPase HRas___Monobody 12VC3	-7.35	-6.58	-8.58	-9.4
25	1U3T_A	Alcohol dehydrogenase alpha chain	-7.47	-6.87	-8.07	-9.1
26	3LXK_Aa	Tyrosine protein kinase JAK3	-7.53	-6.99	-8.13	-8.83
27	3L8P_Aa	Angiopoietin 1 receptor	-7.85	-7.02	-8.06	-8.47
28	6BBU_Aa	Tyrosine protein kinase JAK1	-7.98	-6.42	-8.21	-8.71
29	4K81_Ba	GTPase HRas___Growth factor receptor bound protein 14	-7.33	-7.21	-8.15	-8.62
30	3Q5H_Aa	Renin	-8.68	-5.8	-7.34	-9.24
31	3NAY_Aa	3 phosphoinositide dependent protein kinase 1	-7.77	-7.18	-7.39	-8.6
32	4Y73_Aa	Interleukin 1 receptor associated kinase 4	-8.28	-5.77	-7.29	-8.85
33	6RQ4_Aa	Mitogen activated protein kinase 1	-8.12	-6.2	-7.07	-8.01
34	3FMK_Aa	Mitogen activated protein kinase 14	-8.75	-6.03	-6.78	-7.79
35	2OU7_Aa	Serine threonine protein kinase PLK1	-6.67	-7	-7.72	-7.88
36	6DBM_Aa	Non receptor tyrosine protein kinase TYK2	-7.62	-5.99	-6.88	-8.61
37	5H0B_Aa	Tyrosine protein kinase HCK	-8.06	-5.78	-7.14	-7.62
38	3H10_Aa	Serine threonine protein kinase 6	-7.03	-6.64	-7.01	-7.73
39	5OOR_A	Serine threonine protein kinase Chk1	-6.43	-5.35	-6.52	-7.65
