## Supplementary material for "CRD: a *De novo* Design algorithm for prediction of Cognate Protein Receptors for small molecule ligands": ReceptorDocked

### Sheet: Sheet1
Binding Energy of Top ATP Cognate Receptors docked to ATP
PDB	Chain	Protein Name	Binding Energy
1KKF	A	adenylosuccinate synthetase	-10.16
4BGH	A	cyclin dependent kinase 2	-9.75
2VGP	A	serine threonine protein kinase 12 a	-9.47
6MNH	A	serine threonine protein kinase ulk1	-9.41
4O0U	A	aurora kinase a	-9.39
4UZH	A	aurora 2 kinase domain	-9.33
3CGF	A	mitogen activated protein kinase 10	-8.5
4K77	A	tyrosine protein kinase jak1	-8.47
1ZTF	A	rio1 serine protein kinase	-8.46
1U4D	A	activated cdc42 kinase 1	-8.3
2PVH	A	casein kinase ii subunit alpha	-8.18
7JYT	A	alk tyrosine kinase receptor	-8.13
5LXC	A	dual specificity tyrosine phosphorylation regulated kinase 2	-8.1
3NUU	A	pkb like	-8.07
3SRV	A	tyrosine protein kinase syk	-8
3ZM4	A	dual specificity mitogen activated protein kinase kinase 1	-7.99
4K33	A	fibroblast growth factor receptor 3	-7.99
4KIK	A	inhibitor of nuclear factor kappa b kinase subunit beta	-7.95
4BTK	A	tau tubulin kinase 1	-7.93
3C4Z	A	rhodopsin kinase	-7.86
3SC1	A	3 phosphoinositide dependent protein kinase 1	-7.77
3NYN	A	g protein coupled receptor kinase 6	-7.75
2QO7	A	ephrin receptor	-7.67
2VGO	A	inner centromere protein a	-7.65
6DB3	A	tyrosine protein kinase jak3	-7.61
5L8L	A	aurora kinase a___new antigen receptor variable domain	-7.47
5KMO	A	high affinity nerve growth factor receptor	-7.42
4I6B	A	serine threonine protein kinase plk2	-7.4
4RDX	A	histidine trna ligase	-7.39
2EVA	A	tak1 kinase tab1 chimera fusion protein	-7.32
3SA0	A	mitogen activated protein kinase 1	-7.2
3COH	A	serine threonine protein kinase 6	-7.19
4QNA	A	serine threonine protein kinase 24	-7.15
3WF5	A	ribosomal protein s6 kinase beta 1	-7.09
3OWJ	A	csnk2a1 protein	-7.08
4W8D	A	serine threonine protein kinase 24 36 kda subunit	-7.07
3HKO	A	calcium calmodulin dependent protein kinase with a kinase domain and 2 calmodulin like ef hands	-6.98
2IVT	A	proto oncogene tyrosine protein kinase receptor ret precursor	-6.97
3MY5	A	cell division protein kinase 2___cyclin a2	-6.95
6FNH	A	ephrin type a receptor 2	-6.89
4CKJ	A	proto oncogene tyrosine protein kinase receptor ret	-6.89
6VPM	A	tpx2 fragment aurora a kinase domain fusion	-6.89
5UP3	A	mitogen activated protein kinase kinase kinase 5	-6.88
6RU6	A	casein kinase i isoform delta	-6.83
1P5E	A	cell division protein kinase 2	-6.83
4CV8	A	dual specificity protein kinase ttk	-6.81
4GS6	A	tak1 tab1 fusion protein	-6.8
3C0H	A	peripheral plasma membrane protein cask	-6.69
7AVQ	A	serine threonine protein kinase haspin	-6.65
7ACK	A	cyclin a2___cyclin dependent kinase 2	-6.62
6TPD	A	tyrosine protein kinase jak2	-6.61
2PVF	A	fibroblast growth factor receptor 2	-6.59
1KQJ	A	a g specific adenine glycosylase	-6.49
6T6A	A	dual specificity tyrosine phosphorylation regulated kinase 1a	-6.47
1YDS	E	c amp dependent protein kinase	-6.43
2Z7R	A	ribosomal protein s6 kinase alpha 1	-6.38
6JOF	A	trna guanine n 1 methyltransferase	-6.25
6AYW	A	calcium calmodulin dependent protein kinase type ii subunit delta	-6.22
3TNH	A	cyclin t1	-6.21
4OGR	A	af4 fmr2 family member 4___cyclin dependent kinase 9	-6.18
2VZ6	A	calcium calmodulin dependent protein kinase type ii alpha chain	-6.16
3MY1	A	cell division protein kinase 9___cyclin t1	-6.15
4OBQ	A	mitogen activated protein kinase kinase kinase kinase 4	-6.12
3LM5	A	serine threonine protein kinase 17b	-6.12
6Q8P	A	dual specificity protein kinase clk1	-6.12
2WQN	A	serine threonine protein kinase nek7	-6.03
2W4O	A	calcium calmodulin dependent protein kinase type iv	-6.03
4D5H	A	focal adhesion kinase 1	-6.02
2PMO	X	ser thr protein kinase	-6.02
4B7T	A	axin 1	-6.02
3Q5I	A	protein kinase	-6.02
3JS2	A	basic fibroblast growth factor receptor 1	-5.88
7B3W	A	hepatocyte growth factor receptor	-5.83
5DBX	A	ste20 sps1 related proline alanine rich protein kinase	-5.82
6XX7	A	casein kinase ii subunit alpha 1	-5.82
7KL0	A	calcium calmodulin dependent protein kinase type ii subunit alpha___glutamate receptor ionotropic, nmda 2b	-5.81
3PXK	A	ptk2 protein	-5.79
5M5A	A	maternal embryonic leucine zipper kinase	-5.76
3ZRK	A	glycogen synthase kinase 3 beta___proto oncogene frat1	-5.73
4YUQ	A	calmodulin like domain protein kinase	-5.71
4JG6	A	ribosomal protein s6 kinase alpha 3	-5.56
6WPP	A	mitogen activated protein kinase kinase kinase 14	-5.56
5HVJ	A	lim domain kinase 1	-5.44
3F3Z	A	calcium calmodulin dependent protein kinase with a kinase domain and 4 calmodulin like ef hands	-5.43
3R2B	A	map kinase activated protein kinase 2	-5.32
1FMO	E	camp dependent protein kinase	-5.28
4PY1	A	non receptor tyrosine protein kinase tyk2	-5.27
2VN9	A	calcium calmodulin dependent protein kinase type ii delta chain	-5.25
5LW1	B	dd 232 11 d12___mitogen activated protein kinase 8	-5.05
5AUX	A	death associated protein kinase 1	-5.02
2CKE	A	death associated protein kinase 2	-4.92
4BDG	A	serine threonine protein kinase chk2	-4.9
5N52	A	serine threonine protein kinase pim 1	-4.9
3TN8	A	cyclin dependent kinase 9	-4.84
5JZJ	A	serine threonine protein kinase dclk1	-4.7
3DN0	A	lysozyme	-4.68
6K3L	B	cmgc ck2 protein kinase	-4.67
3ZDI	A	glycogen synthase kinase 3 beta	-4.66
2Z8C	A	insulin receptor	-4.64
2XIZ	A	proto oncogene serine threonine protein kinase pim 1	-4.61
5BX7	A	camp dependent protein kinase catalytic subunit alpha___camp dependent protein kinase inhibitor alpha	-4.6
6YNC	A	camp dependent protein kinase catalytic subunit alpha	-4.52
5D7A	A	traf2 and nck interacting protein kinase	-4.51
6XOE	A	calcium calmodulin dependent protein kinase type ii subunit alpha	-4.51
6XF0	A	calcium calmodulin dependent protein kinase type ii subunit alpha___t lymphoma invasion and metastasis inducing protein 1	-4.5
5UQ0	A	fibroblast growth factor receptor 1	-4.45
2QMM	A	upf0217 protein af 1056	-4.42
2V7O	A	calcium calmodulin dependent protein kinase type ii gamma chain	-4.35
3DLS	A	pas domain containing serine threonine protein kinase	-4.28
5OPS	A	serine threonine protein kinase chk1	-4.06
4DT8	A	aph 2 id	-4.03
5UIQ	A	interleukin 1 receptor associated kinase 4	-3.97
4DC2	A	protein kinase c iota type	-3.96
5YV8	A	calcium calmodulin dependent protein kinase kinase 2	-3.87
2I0E	A	protein kinase c beta ii	-3.82
2J90	A	death associated protein kinase 3	-3.78
3LVP	A	insulin like growth factor 1 receptor	-3.78
6Z2V	A	dual specificity protein kinase clk3	-3.76
6YNB	A	camp dependent protein kinase inhibitor alpha	-3.71
2J51	A	ste20 like serine threonine protein kinase	-3.68
6S89	A	epidermal growth factor receptor	-3.47
1EH4	A	casein kinase 1	-3.35
4JIN	A	rio type serine threonine protein kinase rio1	-3.31
2JDR	A	rac beta serine threonine protein kinase	-3.24
4QPP	A	poly unk___protein arginine n methyltransferase 6	-3.22
3PFQ	A	protein kinase c beta type	-3.2
5BPY	A	tyrosine protein kinase btk	-3.15
6FNK	A	ephrin type b receptor 4	-3.15
5Z7Y	A	hyposensitive to light 7	-2.21
5YK0	A	probable conserved atp binding protein abc transporter	-1.94
2ESM	A	rho associated protein kinase 1	-1.13
4L6Q	A	rho associated protein kinase 2	-0.3

### Sheet: Sheet2
Binding Energy of Top SAM Cognate Receptors docked to SAM
PDB	Chain	Protein Name	Binding Energy
1XCJ	A	guanidinoacetate n methyltransferase	-13.28
2GIL	A	ras related protein rab 6a	-11.87
2Y8E	A	rab protein 6	-11.72
4KVG	A	amyloid beta a4 precursor protein binding family b member 1 interacting protein___ras related protein rap 1a	-11.64
5FA5	A	protein arginine n methyltransferase 5	-11.57
3BC1	A	ras related protein rab 27a___synaptotagmin like protein 2	-11.55
5UWO	A	exportin 1___gtp binding nuclear protein ran	-11.53
5CLL	A	e3 sumo protein ligase ranbp2___gtp binding nuclear protein ran	-11.43
5CVD	A	n terminal xaa pro lys n methyltransferase 1	-11.4
3BBP	A	grip and coiled coil domain containing protein 2___ras related protein rab 6a	-11.33
4QXA	A	ras related protein rab 9a	-11.28
5JLJ	A	gtp binding nuclear protein ran___ran specific gtpase activating protein 1	-11.24
4PHH	A	gtp binding protein ypt7	-11.22
3VC2	A	geranyl diphosphate 2 c methyltransferase	-11.2
5UWI	A	exportin 1___histone deacetylase 5	-11.15
3MJH	A	early endosome antigen 1___ras related protein rab 5a	-11.11
1NVU	Q	son of sevenless protein homolog 1___transforming protein p21 h ras 1	-10.98
1X3S	A	ras related protein rab 18	-10.96
1ZBD	A	rabphilin 3a	-10.96
5UWQ	A	cell division cycle 7 related protein kinase___ran specific gtpase activating protein 1	-10.92
2FE4	A	ras related protein rab 6b	-10.92
3NKV	A	ras related protein rab 1b	-10.87
6ZSJ	A	eh domain binding protein 1___ras related protein rab 8a	-10.83
5DX1	A	histone arginine methyltransferase carm1___pabp1 peptide	-10.73
4OCG	A	fad dependent pyridine nucleotide disulphide oxidoreductase	-10.71
6A3E	A	exportin 1	-10.69
6IYB	A	oxysterol binding protein related protein 1___ras related protein rab 7a	-10.65
7LWB	A	ras related protein rab 8a	-10.62
4D0L	B	phosphatidylinositol 4 kinase beta___ras related protein rab 11a	-10.6
1BHY	A	p64k	-10.57
1G17	A	ras related protein sec4	-10.54
3NLC	A	uncharacterized protein vp0956	-10.48
2VH5	R	anti ras fv heavy chain	-10.48
2FKN	A	urocanate hydratase	-10.47
6JMG	A	dnaj homolog subfamily c member 27 a	-10.46
7BR0	A	pyr redox 2 domain containing protein	-10.45
1TU3	A	rab gtpase binding effector protein 1___ras related protein rab 5a	-10.42
4CZ2	A	ankyrin repeat domain containing protein 27___ras related protein rab 32	-10.41
4EM4	A	coenzyme a disulfide reductase	-10.32
1EK0	A	protein gtp binding protein ypt51	-10.32
2ERX	A	gtp binding protein di ras2	-10.3
3E5H	A	ras related protein rab 28	-10.27
3RAB	A	protein rab3a	-10.24
5VBE	A	gtpase hras	-10.19
5UWW	A	deformed epidermal autoregulatory factor 1 homolog___gtp binding nuclear protein ran	-10.19
4Z25	A	putative gmc type oxidoreductase r135	-10.18
6ZIO	A	gtpase nras	-10.17
2I0Z	A	nad fad utilizing dehydrogenases	-10.16
6ZRN	A	rala binding protein 1___ras related protein ral b	-10.16
3ENK	A	udp glucose 4 epimerase	-10.12
1JQ3	A	spermidine synthase	-10.12
4C03	A	protein arginine n methyltransferase 6	-10.12
6IF2	B	ras related protein rab 35	-10.11
2E5V	A	l aspartate oxidase	-10.09
6KYK	C	ras related protein rap 1b___sh3 and multiple ankyrin repeat domains protein 3	-10.09
5M58	A	c methyltransferase couo	-10.06
5YGQ	A	ferredoxin nadp reductase	-10.05
6J39	A	fad dependent glycine oxydase	-10.05
5SZK	B	mical c terminal like protein	-10
1ZD9	A	adp ribosylation factor like 10b	-9.99
3DLC	A	putative s adenosyl l methionine dependent methyltransferase	-9.97
4KRI	A	phospholethanolamine n methyltransferase 2	-9.97
4FK1	A	putative thioredoxin reductase	-9.94
4DNA	A	probable glutathione reductase	-9.93
5FWD	A	protein arginine n methyltransferase 2	-9.92
6FF8	A	ras related protein rab 32	-9.91
5ISI	A	histone arginine methyltransferase carm1	-9.9
1GNP	A	c h ras p21 protein	-9.89
1Z0J	A	ras related protein rab 22a	-9.87
3L1R	A	polyamine oxidase	-9.86
3FBS	A	oxidoreductase	-9.85
1NG3	A	glycine oxidase	-9.84
4NEC	A	echinomycin___putative sam dependent methyltransferase	-9.79
6PGP	A	gtpase kras	-9.79
2ZET	A	melanophilin___ras related protein rab 27b	-9.77
4HA6	A	pyridoxine 4 oxidase	-9.72
3W3Z	B	importin subunit beta 3	-9.72
4CNK	A	l amino acid oxidase	-9.59
6RTJ	A	thioredoxin glutathione reductase	-9.55
5HXW	A	l amino acid deaminase	-9.55
4REP	A	gamma carotene desaturase	-9.55
6XUT	A	oligosaccharide dehydrogenase	-9.55
4KRH	A	phosphoethanolamine n methyltransferase 2	-9.52
1JNR	A	adenylylsulfate reductase	-9.5
2XFO	A	amine oxidase flavin containing b	-9.42
5NC8	A	potassium efflux system protein	-9.39
6SQ2	A	rilp like protein 2___ras related protein rab 8a	-9.34
4RVD	A	d mycarose 3 c methyltransferase	-9.28
4QI5	A	cellobiose dehydrogenase	-9.27
2OLN	A	nikd protein	-9.22
4Y4L	A	thiamine thiazole synthase	-9.17
5HJI	A	trna guanine 37 n1 methyltransferase trm5a	-9.16
5BVA	A	flavin dependent halogenase	-9.15
5ZU2	A	formate oxidase	-9.15
4JNA	A	deph___dimethyl fk228	-9.15
5K8T	A	zikv ns3 helicase	-9.14
3T37	A	probable dehydrogenase	-9.07
3VQR	A	putative oxidoreductase	-9.06
4INE	A	protein pmt 2	-9.02
1NVX	Q	transforming protein p21 h ras 1	-9.01
2BXS	A	amine oxidase flavin containing a	-8.97
6A37	A	putative flavin binding monooxygenase	-8.96
6L8U	A	rna 5 monophosphate methyltransferase	-8.95
6A38	A	gtp binding nuclear protein ran	-8.9
1OJT	A	surface protein	-8.89
4UDQ	A	glucose methanol choline oxidoreductase	-8.88
5FUB	A	protein arginine methyltransferase 2	-8.88
5HSA	A	alcohol oxidase 1	-8.86
4RKE	A	gh01619p	-8.82
3GO4	A	protein of unknown function duf574	-8.81
6JDK	A	baeyer villiger monooxygenase	-8.79
4UJ3	A	rab 3a interacting protein___ras related protein rab 11a	-8.74
2QA2	A	polyketide oxygenase cabe	-8.73
6LKD	A	kynurenine 3 monooxygenase	-8.72
2D7C	A	rab11 family interacting protein 3___ras related protein rab 11a	-8.72
3EGI	A	trimethylguanosine synthase homolog	-8.71
1SB9	A	wbpp	-8.71
3H2B	A	sam dependent methyltransferase	-8.71
3WV9	A	hmd co occurring protein hcge	-8.7
4NTC	A	glit	-8.69
2PZK	A	putative nucleotide sugar epimerase dehydratase	-8.68
2GQF	A	hypothetical protein hi0933	-8.68
3GRU	A	dimethyladenosine transferase	-8.67
6PXS	A	fad dependent oxidoreductase	-8.58
2YAU	A	trypanothione reductase	-8.56
6KYY	A	pyridine nucleotide disulphide oxidoreductase dimerisation region	-8.51
1GY8	A	udp galactose 4 epimerase	-8.49
6SF0	A	ancestral flavin containing monooxygenase fmo 2	-8.49
4AP1	A	steroid monooxygenase	-8.47
5EUQ	B	ras related protein rab 11a	-8.43
2EJR	A	lysine specific histone demethylase 1	-8.39
1GXF	A	trypanothione reductase oxidized form	-8.39
1W4X	A	phenylacetone monooxygenase	-8.38
4X9N	A	l alpha glycerophosphate oxidase	-8.38
1I24	A	sulfolipid biosynthesis protein sqd1	-8.37
2JLR	A	serine protease subunit ns3	-8.34
2GAH	A	heterotetrameric sarcosine oxidase alpha subunit	-8.33
2CFY	A	thioredoxin reductase 1	-8.33
4ECH	A	polyamine oxidase fms1	-8.32
3I6D	A	protoporphyrinogen oxidase	-8.31
3D1C	A	flavin containing putative monooxygenase	-8.3
4TM0	A	ktzi	-8.29
5KOW	A	pentachlorophenol 4 monooxygenase	-8.27
3DME	A	conserved exported protein	-8.24
3NRN	A	uncharacterized protein pf1083	-8.24
6H3G	A	alcohol oxidase	-8.22
1XDI	A	rv3303c lpda	-8.22
5DBJ	A	fadh2 dependent halogenase plta	-8.21
4BK3	A	probable salicylate monooxygenase	-8.2
6P3N	A	tetrahydroprotoberberine n methyltransferase	-8.19
3DJD	A	fructosyl amine oxygen oxidoreductase	-8.16
5KRQ	A	renalase	-8.14
5K01	A	catechol o methyltransferase	-8.12
3IHG	A	rdme	-8.12
4A9W	A	monooxygenase	-8.06
2G1U	A	hypothetical protein tm1088a	-8.06
5V36	A	glutathione reductase	-8.04
4OPD	A	conserved archaeal protein	-7.99
2BCP	A	nadh oxidase	-7.97
3G5R	A	methylenetetrahydrofolate trna uracil 5 methyltransferase trmfo	-7.97
5UWH	A	exportin 1___paxillin	-7.97
5WCJ	A	methyltransferase like protein 13	-7.96
2QA1	A	polyketide oxygenase pgae	-7.96
3CKK	A	trna guanine n 7 methyltransferase	-7.95
4USQ	A	pyridine nucleotide disulfide oxidoreductase	-7.9
5WY0	A	small rna 2 o methyltransferase	-7.9
6SEK	A	ancestral flavin containing monooxygenase 5	-7.88
3B5I	A	s adenosyl l methionine salicylic acid carboxyl methyltransferase like protein	-7.88
2OAL	A	tryptophan halogenase	-7.84
6X0K	A	l ornithine n 5 monooxygenase	-7.83
5X6Y	A	mrna capping enzyme p5	-7.79
6AIN	B	pnpa	-7.79
6PFZ	A	nadh oxidase noxa 3	-7.75
4C3Y	A	3 ketosteroid dehydrogenase	-7.74
5EOW	A	6 hydroxynicotinate 3 monooxygenase	-7.69
6ICI	A	f actin monooxygenase mical3	-7.66
4K2X	A	polyketide oxygenase hydroxylase	-7.66
5X1Y	A	mercuric reductase	-7.64
5DNK	A	protein lysine methyltransferase 1	-7.64
6NES	A	fad dependent monooxygenase tropb	-7.63
3BGV	C	mrna cap guanine n7 methyltransferase	-7.59
1Z3C	A	mrna capping enzyme	-7.53
3E1T	A	halogenase	-7.49
3RKR	A	short chain oxidoreductase	-7.44
2EQ7	A	2 oxoglutarate dehydrogenase e2 component___2 oxoglutarate dehydrogenase e3 component	-7.38
6SE3	A	ancestral flavin containing monooxygenase fmo 3 6	-7.35
2DKI	A	3 hydroxybenzoate hydroxylase	-7.35
6C7S	A	putative rifampin monooxygenase	-7.28
6AWA	A	dihydrolipoyl dehydrogenase	-7.27
2P35	A	trans aconitate 2 methyltransferase	-7.26
1AQJ	A	adenine n6 dna methyltransferase taqi	-7.26
1L3I	A	precorrin 6y methyltransferase putative decarboxylase	-7.23
6F7V	A	lkce	-7.14
3NVK	I	nop5 nop56 related protein	-7.1
4HTF	A	s adenosylmethionine dependent methyltransferase	-7.09
3NIX	A	flavoprotein dehydrogenase	-7.05
1UAY	A	type ii 3 hydroxyacyl coa dehydrogenase	-7.05
1X87	A	urocanase protein	-7.05
3JWH	A	hen1	-6.99
1LSS	A	trk system potassium uptake protein trka homolog	-6.74
3GU3	A	methyltransferase	-6.64
6SLT	A	tryptophan 6 halogenase	-6.6
3G8A	A	ribosomal rna small subunit methyltransferase g	-6.44
5BUL	A	flavin dependent halogenase triple mutant	-6.42
2IPX	A	rrna 2 o methyltransferase fibrillarin	-6.34
5XVC	S	nife hydrogenase 2 large subunit___ nife hydrogenase 2 small subunit	-5.64

### Sheet: Sheet3
Binding Energy of Top FAD Cognate Receptors docked to FAD
PDB	Chain	Protein Name	Binding Energy
4IV9	A	tryptophan 2 monooxygenase	-14.35
4U2T	A	cholesterol oxidase	-14.28
5X6R	A	kynurenine 3 monooxygenase	-11.59
2VVL	A	monoamine oxidase n	-11.13
5YB8	A	l amino acid oxidase monooxygenase	-10.35
1VE9	A	d amino acid oxidase	-10.16
6BWL	A	pal	-9.86
3EHE	A	udp glucose 4 epimerase gale 1	-9.8
1XG5	A	arpg836	-9.77
4EUE	A	putative reductase ca c0462	-9.72
1I2C	A	sulfolipid biosynthesis protein sqd1	-9.62
3AFN	A	carbonyl reductase	-9.4
1ORR	A	cdp tyvelose 2 epimerase	-9.38
5DBI	A	iridoid synthase	-9.28
3GMD	A	corticosteroid 11 beta dehydrogenase isozyme 1	-9.16
4MOK	A	pyranose 2 oxidase	-8.97
2C4C	A	nedd9 interacting protein with calponin homology and lim domains	-8.92
3QJ4	A	renalase	-8.67
4FBG	A	putative reductase tde 0597	-8.67
3PS9	A	trna 5 methylaminomethyl 2 thiouridine biosynthesis bifunctional protein mnmc	-8.45
5G3T	A	l tryptophan oxidase vioa	-8.3
2Q1W	A	putative nucleotide sugar epimerase dehydratase	-8.29
6PNL	A	udp glucose 4 epimerase related protein	-8.13
1FOH	A	phenol hydroxylase	-8.13
4J7X	A	sepiapterin reductase	-8.04
1SB8	A	wbpp	-8.01
3KVO	A	hydroxysteroid dehydrogenase like protein 2	-7.93
3S61	A	l ornithine 5 monooxygenase	-7.88
6CR0	A	s 6 hydroxynicotine oxidase	-7.84
5GWS	A	4 hydroxyisolecuine dehydrogenase	-7.82
3AY6	A	glucose 1 dehydrogenase 4	-7.8
6XUV	A	oligosaccharide dehydrogenase	-7.71
4BKP	A	gdp l fucose synthase	-7.71
4K5R	A	oxygenase	-7.63
3LU1	A	wbgu	-7.56
3L77	A	short chain alcohol dehydrogenase	-7.52
5JCA	L	nadh dependent ferredoxin nadp oxidoreductase nfni subunit alpha___nadh dependent ferredoxin nadp oxidoreductase nfni subunit beta	-7.45
6F9Q	A	7s cis cis nepetalactol cyclase	-7.41
1XKQ	A	short chain reductase family member 5d234	-7.34
5B4T	A	3 hydroxybutyrate dehydrogenase	-7.32
4XGN	A	3 hydroxyacyl coa dehydrogenase	-7.29
5MLN	A	alcohol dehydrogenase 3	-7.28
6PVJ	A	fad monooxygenase	-7.24
6BWC	A	polysaccharide biosynthesis protein capd	-7.17
7C4N	A	ancestral l amino acid oxidase	-7.11
5U25	A	dihydrolipoamide dehydrogenase e3 component of pyruvate and 2 oxoglutarate dehydrogenase complexes	-7.04
5ZBD	A	flavin dependent l tryptophan oxidase vioa	-7.04
1W0C	A	pteridine reductase	-7.01
2DKN	A	3 alpha hydroxysteroid dehydrogenase	-7
4C5O	A	flavin monooxygenase	-6.97
3IAH	A	short chain dehydrogenase ycik	-6.95
5XHU	A	ferredoxin nadp reductase	-6.94
3BI5	A	polyamine oxidase fms1	-6.91
2AE2	A	protein tropinone reductase ii	-6.88
2WSB	A	galactitol dehydrogenase	-6.88
2D1Y	A	hypothetical protein tt0321	-6.87
1FK8	A	3alpha hydroxysteroid dehydrogenase carbonyl reductase	-6.83
2YLR	A	phenylacetone monooxygenase	-6.74
4O0L	A	nadph dependent 3 quinuclidinone reductase	-6.71
3F8D	A	thioredoxin reductase trxb 3	-6.59
4I5E	A	alclohol dehydrogenase short chain dehydrogenase	-6.55
4BKQ	A	putative reductase ypz3 3519	-6.44
3ASV	A	short chain dehydrogenase reductase sdr	-6.38
1IPE	A	tropinone reductase ii	-6.37
4TXI	A	protein methionine sulfoxide oxidase mical1	-6.37
3ICS	A	coenzyme a disulfide reductase	-6.3
6DLL	A	p hydroxybenzoate hydroxylase	-6.26
7JVL	A	l ornithine n 5 monooxygenase	-6.23
5FF9	A	noroxomaritidine norcraugsodine reductase	-6.21
4USR	A	monooxygenase	-6.18
2HMV	A	yuaa protein	-6.16
3SXP	A	adp l glycero d mannoheptose 6 epimerase	-6.1
6WG9	A	tetracycline destructase tet x7	-6.1
3AK4	A	nadh dependent quinuclidinone reductase	-6.1
3D3W	A	l xylulose reductase	-6.08
5MBX	A	peroxisomal n 1 acetyl spermine spermidine oxidase	-6.07
2YG6	A	putrescine oxidase	-6.06
2RHC	B	actinorhodin polyketide ketoreductase	-5.95
2R0G	A	rebc	-5.95
1LSU	A	conserved hypothetical protein yuaa	-5.95
7D4C	A	l lysine alpha oxidase	-5.91
1ZMD	A	dihydrolipoyl dehydrogenase	-5.91
3GMC	A	2 methyl 3 hydroxypyridine 5 carboxylic acid oxygenase	-5.88
3UOX	A	otemo	-5.83
4URF	A	cyclohexanol dehydrogenase	-5.82
4J1Q	A	polyketide synthase pksj	-5.81
2O23	A	hadh2 protein	-5.73
4ESO	A	putative oxidoreductase	-5.72
4CQM	A	carbonyl reductase family member 4___estradiol 17 beta dehydrogenase 8	-5.63
2GGS	A	273aa long hypothetical dtdp 4 dehydrorhamnose reductase	-5.63
2PD6	A	estradiol 17 beta dehydrogenase 8	-5.62
5HA5	B	brucella ovis oxidoreductase	-5.46
1EBD	A	dihydrolipoamide dehydrogenase	-5.45
2IVE	A	protoporphyrinogen oxidase	-5.44
3VDR	A	d 3 hydroxybutyrate dehydrogenase	-5.42
2ZAT	A	dehydrogenase reductase sdr family member 4	-5.4
3CSD	A	putative ketoacyl reductase	-5.3
1ZEM	A	xylitol dehydrogenase	-5.3
6TQ5	A	enzyme subunit	-5.29
6S5G	A	ktr system potassium uptake protein a	-5.28
1E1L	A	adrenodoxin reductase	-5.26
3SLK	A	polyketide synthase extender module 2	-5.25
2XYO	A	tetx2	-5.17
6WJB	A	nad dependent epimerase dehydratase family protein	-5.15
5D2E	A	mlne	-5.12
3JSK	A	cypbp37 protein	-5.11
6ZZP	A	putative beta hydroxybutyrate dehydrogenase	-5.03
4Z2T	A	2 hydroxybiphenyl 3 monooxygenase	-4.99
2EKP	A	2 deoxy d gluconate 3 dehydrogenase	-4.92
7KN1	A	udp glucose 4 epimerase	-4.91
2YR4	A	pro enzyme of l phenylalanine oxidase	-4.91
3P19	A	putative blue fluorescent protein	-4.9
5MIR	A	thioredoxin reductase	-4.9
3ZU2	A	putative reductase ypo4104 y4119 yp 4011	-4.88
3RWB	A	pyridoxal 4 dehydrogenase	-4.88
2JAH	A	clavulanic acid dehydrogenase	-4.85
6WPU	A	flavin containing monooxygenase	-4.83
6UHX	A	uncharacterized oxidoreductase yir035c	-4.82
1EDO	A	beta keto acyl carrier protein reductase	-4.8
2B4Q	A	rhamnolipids biosynthesis 3 oxoacyl acyl carrier protein reductase	-4.79
3RP8	A	flavoprotein monooxygenase	-4.79
3TOX	A	short chain dehydrogenase	-4.72
6N04	A	absh3	-4.72
7CYX	A	glycine oxidase	-4.69
6UI5	A	2 polyprenyl 6 methoxyphenol hydroxylase like fad dependent oxidoreductase	-4.69
1NFQ	A	putative oxidoreductase rv2002	-4.69
7CP6	A	mak1 like monooxygenase	-4.62
3C4N	A	uncharacterized protein dr 0571	-4.48
5K0A	A	slr0600 protein	-4.47
3RI3	B	ketoacyl reductase	-4.44
6CI9	A	3 oxoacyl acyl carrier protein reductase	-4.44
2Q2V	B	beta d hydroxybutyrate dehydrogenase	-4.43
6UJK	A	uncharacterized oxidoreductase rv1144	-4.43
3LZX	A	ferredoxin nadp reductase 2	-4.42
5IZ4	A	putative short chain dehydrogenase reductase	-4.4
1IY8	A	levodione reductase	-4.37
5HS6	A	17 beta hydroxysteroid dehydrogenase 14	-4.35
6DNT	A	nad dependent epimerase dehydratase	-4.21
3SJU	A	keto reductase	-4.17
4GLL	A	udp glucuronic acid decarboxylase 1	-4.08
6I8V	A	ktr system potassium uptake protein c	-4.08
3GZ4	A	hypothetical oxidoreductase ycik	-4.04
3RKU	A	oxidoreductase ymr226c	-4.02
6XBC	A	monooxigenase	-3.92
7E0G	A	lysine specific histone demethylase 1a	-3.86
6LQL	A	amine oxidase	-3.83
3A28	C	l 2 3 butanediol dehydrogenase	-3.81
6KVC	A	moee5	-3.69
5THQ	B	3 oxoacyl acp reductase	-3.68
2YVG	A	ferredoxin reductase	-3.6
4B79	A	probable short chain dehydrogenase	-3.57
1NDA	A	trypanothione oxidoreductase	-3.46
2Z5U	A	lysine specific histone demethylase 1	-3.38
2CFC	A	2 r hydroxypropyl com dehydrogenase	-3.32
6IXJ	A	sulfoacetaldehyde reductase	-3.28
3NYE	A	d arginine dehydrogenase	-3.27
1O5W	A	amine oxidase flavin containing a	-3.18
2DTE	A	glucose 1 dehydrogenase related protein	-3.18
5NCC	A	fatty acid photodecarboxylase	-3.15
6LQC	A	cyclohexylamine oxidase	-3.15
3RFV	A	uronate dehydrogenase	-3.12
6P9D	A	fad dependent catabolic d arginine dehydrogenase daua	-3.1
2V61	A	amine oxidase flavin containing b	-3.09
1ZX9	A	mercuric reductase	-2.89
4RF2	A	nadph dependent r specific alcohol dehydrogenase	-2.84
6T86	A	urocanate reductase	-2.6
2AAQ	A	glutathione reductase	-2.5
7C3H	A	l lysine oxidase	-2.29
6HK1	A	thiazole synthase	-2.26
6ZLK	A	epimerase domain containing protein	-2.25
6VO6	A	putative sugar nucleotide epimerase dehydratease	-1.81
5M0Z	A	cyclohexanone monooxygenase from thermocrispum municipale	-1.8
4HXY	A	plm1	-1.6
4TWR	A	nad binding site nad dependent epimerase dehydratase udp glucose 4 epimerase	-1.52
5FJN	A	l amino acid deaminase	-1.38
3KU9	A	polyamine oxidase	0.34
3VR8	A	cytochrome b large subunit___flavoprotein subunit of complex ii___iron sulfur subunit of succinate dehydrogenase___succinate dehydrogenase ubiquinone cytochrome b small subunit, mitochondrial	1.92
2B69	A	udp glucuronate decarboxylase 1	2.22
4GUU	A	lysine specific histone demethylase 1b	3.19

### Sheet: Sheet4
Binding Energy of Top GLC Cognate Receptors docked to GLC
PDB	Chain	Protein Name	Binding Energy
1L5O	A	nicotinate nucleotide dimethylbenzimidazole phosphoribosyltransferase	-7.23
4X5Q	A	protein fimh	-6.85
3NVV	C	xanthine dehydrogenase oxidase	-6.79
7AYN	A	type 1 fimbrin d mannose specific adhesin	-6.71
4MUN	A	pantothenate synthetase	-6.63
1TR7	A	fimh protein	-6.61
4XOB	A	fimf___protein fimh	-6.54
1ZGS	A	mannose glucose specific lectin	-6.44
6RR2	A	nad kinase 1	-6.38
2I6M	A	sulfolobus solfataricus protein tyrosine phosphatase	-6.26
2PNL	A	protease vp4	-6.2
4R6R	A	agglutinin alpha chain___agglutinin beta 3 chain	-6.19
1KIU	B	chaperone protein fimc	-6.11
5QHZ	A	poly adp ribose polymerase 14	-6.04
4QSS	A	atpase family aaa domain containing protein 2	-6.02
6A0R	B	homoserine dehydrogenase	-6.02
5BN6	E	jacalin	-6.01
5H35	C	fab light chain___membrane protein tric	-5.84
4BZ9	A	histone deacetylase 8	-5.82
6SY7	A	atp dependent 6 phosphofructokinase	-5.82
4AK4	A	agglutinin alpha chain	-5.81
7CLZ	C	putative hydrolase	-5.79
4AKB	A	agglutinin alpha chain___agglutinin beta 4 chain	-5.77
6M3I	B	histone parylation factor 1	-5.76
5YGU	A	diaminopimelate epimerase___rna pyrophosphohydrolase	-5.76
4MQ0	A	parkia biglobosa lectin pbl	-5.75
6AS8	A	fml fimbrial adhesin fmld	-5.73
4XJY	A	yfir	-5.72
3R51	A	ipomoelin	-5.71
3HYN	A	putative signal transduction protein	-5.69
3SBC	B	peroxiredoxin tsa1	-5.68
2DUQ	A	vesicular integral membrane protein vip36	-5.68
6ARN	A	putative fml fimbrial adhesin fmld	-5.65
6JWC	L	immunoglobulin heavy chain fab fragment	-5.65
3FUF	A	leukotriene a 4 hydrolase	-5.62
4PCR	A	concanavalin br	-5.61
227L	A	t4 lysozyme	-5.6
4PFP	A	unconventional myosin vi	-5.6
1VKP	A	agmatine iminohydrolase	-5.6
4EV2	A	peroxisomal primary amine oxidase	-5.58
2YNH	A	p51 rt	-5.56
5K4P	A	probable phosphatidylethanolamine transferase mcr 1	-5.56
5GHX	A	beta lactamase	-5.53
1V9A	A	uroporphyrin iii c methyltransferase	-5.53
3ZHA	A	hsp47	-5.52
5AGV	A	cyclohexyl griselimycin___dna polymerase iii subunit beta	-5.52
1A95	A	xanthine guanine phosphoribosyltransferase	-5.51
4KV8	A	hiv reverse transcriptase p66	-5.5
4FFG	A	levan fructotransferase	-5.48
3VAF	A	splicing factor u2af 65 kda subunit	-5.48
5TUI	A	tetracycline destructase tet 50	-5.48
5KCO	A	histone lysine n methyltransferase setdb1	-5.48
5MQG	A	creb binding protein	-5.45
6MAQ	B	fimbrial adhesin fmld	-5.43
4AGT	A	fucose specific lectin flea	-5.41
6Y64	B	capsid protein vp1	-5.39
4E0A	A	bh1408 protein	-5.38
1ESD	A	esterase	-5.28
4I8P	A	aminoaldehyde dehydrogenase 1	-5.28
5NOQ	A	peptidyl prolyl cis trans isomerase a	-5.27
1S1Q	C	tumor susceptibility gene 101 protein___ubiquitin	-5.27
5S3M	A	non structural protein 3	-5.25
1ZL0	A	hypothetical protein pa5198	-5.25
6SE9	A	beta galactosidase	-5.25
1FJ3	A	thermolysin	-5.23
6ARM	A	f9 pilus adhesin fmlh	-5.19
4XRE	A	antifungal protein ginkbilobin 2	-5.19
5AOL	A	cellular tumor antigen p53	-5.18
1AEU	A	cytochrome c peroxidase	-5.15
5R20	A	endothiapepsin	-5.14
2YNG	A	reverse transcriptase ribonuclease h	-5.13
2V45	A	periplasmic nitrate reductase	-5.13
4YPD	A	death associated protein kinase 1	-5.13
5R8J	A	interleukin 1 beta	-5.11
3R8X	A	methionyl trna formyltransferase	-5.11
1KX1	B	mannose binding protein a	-5.09
4H25	A	mhc class ii antigen	-5.09
5LEC	A	ddd d12 12 d12 12 d12	-5.08
6AVN	H	pgv19 fab heavy chain	-5.07
3IE2	A	ribonuclease ttha0252	-5.07
1C61	A	protein lysozyme	-5.06
5QSU	C	cohesin subunit sa 1	-5.05
4N24	A	protein arginine deiminase type 2	-5.03
3UJO	A	legume lectin	-5.02
6OZR	A	dna rna 23 mer ___endonuclease v	-4.99
2NUO	A	griffithsin	-4.95
6L50	H	serine protease subunit ns2b	-4.93
2G4S	A	next to brca1 gene 1 protein	-4.93
3ZY7	A	ap 1 complex subunit gamma 1	-4.89
5T85	L	antibody 10e8 fab heavy chain___antibody 10e8 fab light chain	-4.89
1OVS	C	hypothetical protein lecb	-4.89
4K93	A	sugar kinase	-4.89
2B2N	A	transcription repair coupling factor	-4.88
4WYA	B	adenosylmethionine 8 amino 7 oxononanoate aminotransferase	-4.86
2Z49	A	hemolytic lectin cel iii	-4.86
2QQD	A	pyruvoyl dependent arginine decarboxylase ec 4 1 1 19 pvlargdc	-4.8
5X5U	A	alpha ketoglutaric semialdehyde dehydrogenase	-4.8
7AMJ	A	main protease	-4.79
4CJL	A	integrase	-4.79
6RFY	A	eis2	-4.78
1CC7	A	protein metallochaperone atx1	-4.76
4EM2	A	uncharacterized hth type transcriptional regulator sar2349	-4.74
6H5T	A	intersectin 1	-4.74
4RDB	A	immunoreactive 32 kda antigen pg49	-4.74
7BSN	D	lectin	-4.72
2I5N	C	photosynthetic reaction center cytochrome c subunit___reaction center protein l chain___reaction center protein m chain	-4.71
3Q3M	E	toluene 4 monooxygenase system protein a___toluene 4 monooxygenase system protein b	-4.7
3G7F	C	photosynthetic reaction center h subunit___photosynthetic reaction center l subunit___photosynthetic reaction center m subunit___photosynthetic reaction center cytochrome c subunit	-4.7
4GBG	A	lipase	-4.7
2XH6	A	heat labile enterotoxin b chain	-4.69
3PUW	F	maltose binding periplasmic protein___maltose maltodextrin import atp binding protein malk___maltose transport system permease protein malf	-4.69
5N3T	A	camp dependent protein kinase catalytic subunit alpha	-4.68
5V0U	A	polymerase acidic protein	-4.68
6K1R	A	probable 2 dehydropantoate 2 reductase	-4.68
3TIV	A	v type atp synthase beta chain	-4.62
7C52	M	high potential iron sulfur protein___lh1 alpha polypeptide___lh1 beta polypeptide___photosynthetic reaction center l subunit___photosynthetic reaction center m subunit___photosynthetic reaction center cytochrome c subunit	-4.62
3GOC	B	endonuclease v	-4.61
3VY7	A	zymogen granule membrane protein 16	-4.6
2GW5	A	leukocyte immunoglobulin like receptor subfamily b member 2 precursor	-4.6
4PR7	A	oligogalacturonate specific porin kdgm	-4.59
4OIT	A	lysm domain protein	-4.58
6AFB	A	protein nucleic acid deglycase dj 1	-4.58
5UMY	A	glyoxalase bleomycin resisance protein dioxygenase	-4.55
6D15	A	carbapenem hydrolyzing beta lactamase kpc	-4.54
3FMI	A	dethiobiotin synthetase	-4.53
5HYG	A	uncharacterized protein	-4.53
6A0V	A	4 hydroxymandelate oxidase	-4.53
4QM1	A	inosine 5 monophosphate dehydrogenase	-4.47
6H8T	A	papain	-4.46
3H4Q	A	putative acetyltransferase	-4.45
1OAO	C	carbon monoxide dehydrogenase acetyl coa synthase subunit alpha___carbon monoxide dehydrogenase acetyl coa synthase subunit beta	-4.38
6SP8	A	haloalkane dehalogenase	-4.38
3B9Z	A	ammonium transporter family rh like protein	-4.37
3L2X	A	lysozyme	-4.35
4ACT	A	transthyretin	-4.25
1UM5	H	antibody 21h3 l chain	-4.23
6IX6	A	peptidyl trna hydrolase	-4.22
5QHK	A	protein fam83b	-4.22
1HUX	A	activator of r 2 hydroxyglutaryl coa dehydratase	-4.18
5TLI	A	protein thermolysin	-4.06
6PRW	A	propionyl coa carboxylase subunit beta	-3.95
1WTF	A	ferredoxin	-3.93
