## Supplementary material for "CRD: a *De novo* Design algorithm for prediction of Cognate Protein Receptors for small molecule ligands": NSAID-Class-Cognate-Receptors

### Sheet: Sheet1
S.No.	PDB	Prot Name	CEL	IBP	NPS	#DIV/0!
1	3KK6_A	Prostaglandin G H synthase 1	-9.96	-6.25	-6.97	-7.72667
2	5JW1_A	Prostaglandin G H synthase 2	-9.95	-6.12	-6.62	-7.56333
3	6SQ2_A	Ras related protein Rab 8A	-9.82	-9.38	-9.69	-9.63
4	5X9S_A	GTPase HRas	-10.13	-8.83	-9.33	-9.43
5	5KJZ_A	cAMP dependent protein kinase type I alpha regulatory subunit	-10.28	-8.49	-9.13	-9.3
6	6IYB_A	Ras related protein Rab 7a	-9.52	-8.95	-9.37	-9.28
7	3RAP_R	PROTEIN G protein RAP2A	-10.06	-8.53	-9.21	-9.26667
8	5SZH_B	MICAL C terminal like protein	-9.79	-8.71	-9.24	-9.24667
9	1T91_A	Ras related protein Rab 7	-9.72	-8.79	-9.16	-9.22333
10	4XOI_A	Transforming protein RhoA	-8.56	-8.89	-9.77	-9.07333
11	4FWE_A	Lysine specific histone demethylase 1B	-9.22	-8.74	-9.2	-9.05333
12	5UWO_A	GTP binding nuclear protein Ran	-8.1	-9.3	-9.64	-9.01333
13	6MNX_A	GTPase KRas	-8.75	-8.77	-9.31	-8.94333
14	5UWW_A	GTP binding nuclear protein Ran	-8.04	-9.01	-9.75	-8.93333
15	6A3B_A	GTP binding nuclear protein Ran	-7.7	-9.12	-9.89	-8.90333
16	1Z2C_A	Rho related GTP binding protein RhoC	-9.59	-8.09	-9.01	-8.89667
17	6ZIZ_A	GTPase NRas	-7.91	-8.98	-9.65	-8.84667
18	6SGE_A	Rho related GTP binding protein RhoB	-9.01	-8.14	-9.29	-8.81333
19	7BPH_A	Guanine nucleotide binding protein G s subunit alpha isoforms short	-8.51	-8.73	-9.12	-8.78667
20	5LWP_A	Nuclear receptor ROR gamma	-9.94	-7.87	-8.41	-8.74
21	1NVU_Q	Son of sevenless protein homolog 1	-8.09	-8.53	-9.18	-8.6
22	2ODB_A	Human Cell Division Cycle 42 CDC42	-8.89	-8.3	-8.59	-8.59333
23	4P4S_B	Interferon induced GTP binding protein Mx1	-8.04	-8.56	-8.91	-8.50333
24	1QRA_A	TRANSFORMING PROTEIN P21 H RAS 1	-9.22	-7.82	-8.18	-8.40667
25	2YBE_A	PHOSPHOGLYCERATE KINASE 1	-7.92	-8.08	-9.2	-8.4
26	3T42_A	Aldose reductase	-8	-8.27	-8.81	-8.36
27	1ZSX_A	Voltage gated potassium channel beta 2 subunit	-8.24	-8.07	-8.63	-8.31333
28	4UJ3_A	RAS RELATED PROTEIN RAB 11A	-8.41	-8.03	-8.35	-8.26333
29	3V2B_A	Poly ADP ribose polymerase 15	-8.01	-7.84	-8.82	-8.22333
30	2XFU_A	Amine oxidase flavin containing B	-8.93	-7.52	-8.07	-8.17333
31	5HIE_A	Serine threonine protein kinase B raf	-7.48	-7.87	-8.89	-8.08
32	5EE5_B	ADP ribosylation factor like protein 1	-7.94	-7.76	-8.5	-8.06667
33	2D7C_A	Ras related protein Rab 11A	-8.2	-7.82	-8.1	-8.04
34	2FV5_A	ADAM 17	-8.88	-7.09	-7.89	-7.95333
35	3LGP_A	Disintegrin and metalloproteinase domain containing protein 17	-8.96	-7.06	-7.82	-7.94667
36	1ZMD_A	Dihydrolipoyl dehydrogenase	-9.17	-7.01	-7.59	-7.92333
37	3W8Q_A	Dual specificity mitogen activated protein kinase kinase 1	-8.77	-7.2	-7.7	-7.89
38	6H2V_A	Methyltransferase like protein 5	-7.95	-6.84	-8.54	-7.77667
39	6RKF_A	D aspartate oxidase	-8.08	-7.32	-7.84	-7.74667
40	4CQM_A	ESTRADIOL 17 BETA DEHYDROGENASE 8	-8.67	-6.69	-7.71	-7.69
41	3M42_A	MAP kinase activated protein kinase 2	-8.66	-6.58	-7.77	-7.67
42	5IXS_A	L lactate dehydrogenase A chain	-7.7	-7.52	-7.72	-7.64667
43	5ZXB_A	Activated CDC42 kinase 1	-7.86	-7.1	-7.79	-7.58333
44	6V66_A	Epidermal growth factor receptor	-8.39	-7.16	-7.17	-7.57333
45	3CUK_A	D amino acid oxidase	-8.28	-6.71	-7.73	-7.57333
46	5AC2_A	RETINAL DEHYDROGENASE 1	-8.45	-6.49	-7.76	-7.56667
47	1NF7_A	Inosine 5 monophosphate dehydrogenase 2	-8.01	-6.95	-7.72	-7.56
48	1C5W_B	PROTEIN UROKINASE TYPE PLASMINOGEN ACTIVATOR	-8.1	-6.91	-7.67	-7.56
49	5KPT_A	Pantothenate kinase 3	-6.25	-7.84	-8.47	-7.52
50	2BLE_A	GMP REDUCTASE I	-7.97	-7.13	-7.42	-7.50667
51	6Q21_A	C H RAS P21 PROTEIN CATALYTIC DOMAIN	-7.74	-7.25	-7.52	-7.50333
52	6M95_A	Mitogen activated protein kinase 14	-8.74	-6.51	-7.25	-7.5
53	3VAP_A	Aurora kinase A	-7.08	-7.19	-8.2	-7.49
54	5FHZ_A	Aldehyde dehydrogenase family 1 member A3	-8.03	-7.15	-7.21	-7.46333
55	5UY6_A	Calcium calmodulin dependent protein kinase kinase 2	-8.86	-6.38	-7.07	-7.43667
56	2D1N_A	Collagenase 3	-8.5	-6.35	-7.37	-7.40667
57	7KCD_A	Estrogen receptor	-8.83	-6.71	-6.62	-7.38667
