## Supplementary material for "CRD: a *De novo* Design algorithm for prediction of Cognate Protein Receptors for small molecule ligands": FragmentsObtained

### Sheet: Sheet1
PDB Ligands matched against ATP
LigandMatched	Tanimoto-Coefficient
BA3	1
5FA	0.993631
AP5	0.993631
AQP	0.993631
B6P	0.993631
3AT	0.961538
ADP	0.955128
AR6	0.955128
LA8	0.955128
AGS	0.95122
A2D	0.949045
SND	0.949045
DTP	0.942308
CO6	0.925466
PAP	0.925466
APR	0.919753
COO	0.919753
FAQ	0.919753
ATR	0.91411
M33	0.91411
TAT	0.912281
48F	0.908537
A22	0.908537
AN2	0.908537
NA7	0.908537
ZZC	0.908537
AT4	0.90303
DAD	0.897436
DAT	0.897436
6AT	0.891429
A2R	0.881657
APX	0.881657
AVW	0.881657
DVN	0.881657
AMP	0.878205
3AN	0.878049
OAD	0.871345
ZOD	0.871345
8OD	0.866279
G3A	0.852459
A3P	0.850932
PRX	0.850932
A99	0.847826
G5P	0.847826
9X8	0.846591
ACP	0.846591
ACQ	0.846591
ADQ	0.841808
25A	0.840491
5SV	0.840491
A2P	0.840491
4TA	0.83871
T5A	0.83871
A0P	0.837079
ABP	0.837079
ANP	0.837079
OMR	0.837079
ITT	0.833333
AV1	0.832402
03:00:00	0.83125
ABM	0.830303
AP2	0.830303
02:00:00	0.828221
2BA	0.825301
CMP	0.825301
139	0.823204
D5M	0.820513
DA	0.820513
SRA	0.820359
GP3	0.819672
GTP	0.819672
RGT	0.819672
8DD	0.818713
PUA	0.818681
6R9	0.815476
DOT	0.809783
CTP	0.80814
CPR	0.807692
ADX	0.805882
A2N	0.805405
ATF	0.805405
MGP	0.802139
PAJ	0.80117
C1Z	0.797872
0T1	0.796791
ETB	0.796791
6L1	0.796512
ENP	0.794118
IDP	0.793103
COD	0.792553
1ZZ	0.791908
5AL	0.791908
GAP	0.791908
WAQ	0.791908
TXE	0.78836
SRP	0.787356
GSP	0.78534
A12	0.785311
CMX	0.784211
NBS	0.784211
PPS	0.782857
GDP	0.781421
101	0.78125
48N	0.780105
8JJ	0.778409
AMX	0.776042
BIS	0.776042
8BR	0.775281
APC	0.774194
RP1	0.774011
V3L	0.774011
COA	0.772021
COZ	0.772021
AYL	0.77095
DGT	0.770492
AMO	0.769663
MOD	0.769663
CDP	0.767442
ADV	0.763736
CDM	0.763006
103	0.7625
FYA	0.761111
SH5	0.761111
G3D	0.760638
G4P	0.760638
DCP	0.760234
SCD	0.760204
TXP	0.760204
OOB	0.756906
AFH	0.756345
FAM	0.756345
8C6	0.755435
4AD	0.752747
8K1	0.752747
HAX	0.752525
SDX	0.748744
MNT	0.743455
DCA	0.741294
UTP	0.740113
AHX	0.739362
Z5A	0.739336
DLL	0.736559
ACO	0.735294
NHQ	0.735294
CDC	0.733333
GGZ	0.73262
DG3	0.73224
DGI	0.73224
8BU	0.730964
ARU	0.730392
YLB	0.730159
YLP	0.730159
IMP	0.729885
3UK	0.728723
PR8	0.728723
IB2	0.726829
ODP	0.726829
ME8	0.724868
5GP	0.721311
1VU	0.721154
SOP	0.721154
XAH	0.720207
YYY	0.719298
LAQ	0.71875
2CP	0.717703
00A	0.717277
FA5	0.717277
TXA	0.716495
COK	0.716346
T8T	0.712121
GPX	0.711443
CPA	0.711111
BCO	0.7109
IVC	0.7109
XMP	0.709497
01G	0.707547
HXC	0.707547
CAO	0.706161
ADN	0.705128
RAB	0.705128
XYA	0.705128
GCP	0.704433
GDD	0.704433
GFB	0.704433
2SA	0.704082
YLA	0.704082
PGP	0.702128
1C4	0.700935
3HC	0.700935
CAA	0.700935
MRR	0.700935
UDP	0.700565
MCA	0.699531
4CA	0.697674
C5P	0.697674
CO7	0.697674
NHM	0.697674
NHW	0.697674
T1G	0.697674
GNP	0.697561
GPD	0.697561
01K	0.694444
JB2	0.694175
DUT	0.693182
9G1	0.693023
BCA	0.691244
SCA	0.691244
9BG	0.69
YLY	0.69
GH3	0.688525
5F9	0.688073
CCQ	0.688073
CO8	0.688073
DCC	0.688073
IRC	0.688073
MFK	0.688073
MRS	0.688073
MYA	0.688073
ST9	0.688073
CMC	0.686636
5AD	0.685897
1CV	0.684932
3GP	0.684492
2GP	0.684211
U2G	0.683938
CNA	0.683486
YE1	0.681818
YLC	0.681592
AOC	0.680723
CND	0.680365
NAX	0.68018
HMG	0.678733
9SN	0.678218
NDA	0.677273
NDC	0.67713
CG2	0.676617
HDC	0.675676
HSC	0.675676
TC6	0.675676
5N5	0.675
CC5	0.673077
MC4	0.672646
HAM	0.671569
BGO	0.671362
3BH	0.670659
COW	0.669643
YNC	0.669643
1CZ	0.666667
4UU	0.666667
4CO	0.663717
GRA	0.663717
4UV	0.660287
BTX	0.660287
TTP	0.659459
NPW	0.659389
26A	0.658683
6MD	0.658683
GP2	0.656863
2FA	0.656805
S0N	0.656388
3VV	0.655022
SFC	0.655022
3D1	0.653846
3L1	0.653846
DUD	0.653409
G2P	0.647887
A3D	0.647826
38V	0.64574
NZQ	0.645299
AP0	0.645022
DZD	0.643519
UAD	0.642857
UDX	0.642857
NAD	0.642241
NAI	0.642241
NAJ	0.642241
TXD	0.642241
PSD	0.640187
8OX	0.639535
3CD	0.639485
U5P	0.638418
DND	0.636752
NBC	0.636752
GDU	0.636364
UFM	0.636364
UPG	0.636364
5CD	0.635294
PUR	0.634615
SFG	0.633721
G3N	0.633166
BT5	0.633028
DAK	0.632911
PAD	0.632911
AHZ	0.631799
0WD	0.631356
DN4	0.631356
F8G	0.630252
A4D	0.629412
128	0.629032
GTA	0.629032
NA0	0.628692
RBY	0.627803
GMC	0.624277
NAP	0.623431
NDP	0.623431
TAP	0.623431
5FD	0.622093
D4T	0.621622
TYD	0.621622
N01	0.620833
3R2	0.619048
C5G	0.618812
3PD	0.61828
4UW	0.616071
LMS	0.611111
MHZ	0.611111
5GW	0.610837
TYM	0.610619
UGA	0.609524
2FD	0.609467
3GU	0.607735
UPU	0.607527
COT	0.607287
FRE	0.607287
CSQ	0.606965
0UM	0.606557
SA8	0.606557
K15	0.603261
U2P	0.603261
12D	0.600806
CL9	0.6
NAE	0.598394
NJP	0.598394
M2T	0.594444
MTA	0.594444
MAO	0.593407
N8M	0.593407
7MC	0.593074
TBN	0.592814
GTG	0.591603
TPG	0.591603
5AS	0.591398
NAQ	0.59127
UMP	0.590909
24G	0.590698
LNC	0.590551
U2F	0.588785
ZIR	0.588235
BSJ	0.586614
T3Q	0.584541
3DH	0.583784
3F5	0.583333
DAU	0.582524
5F1	0.582353
KH3	0.581152
FA8	0.579767
FAO	0.579767
GMP	0.579235
A8M	0.578947
A3S	0.578125
GUB	0.578125
A7D	0.57754
JBT	0.576923
CDY	0.576471
A3G	0.575916
AMZ	0.575758
NBP	0.57529
DBM	0.574713
HPR	0.574713
NOS	0.574713
M24	0.57438
C2P	0.573684
PA7	0.573684
A3T	0.572165
0FX	0.572115
IUG	0.572072
S4M	0.571429
3UC	0.570136
7RM	0.569948
TM1	0.568548
62X	0.568528
DTA	0.568421
NEC	0.568421
URM	0.568182
UD1	0.567568
USQ	0.566372
NDE	0.566038
NBD	0.564394
1DA	0.563953
3UA	0.563063
AAT	0.562814
2GW	0.5625
N5O	0.5625
RTP	0.561576
C8M	0.561224
EPZ	0.560345
2KH	0.559809
UD2	0.559471
J7V	0.559387
S7M	0.558974
SAH	0.558974
SAM	0.558974
DRV	0.558376
G5A	0.558376
SMM	0.558376
T46	0.55814
UP5	0.557312
M8M	0.553846
Z8B	0.553299
A5A	0.552764
N5A	0.55102
SAJ	0.550847
DWN	0.548837
ZID	0.547794
52H	0.547264
53H	0.547264
54H	0.547264
SSA	0.547264
VMS	0.547264
NDO	0.547244
2VA	0.545918
U22	0.545833
F2N	0.545788
5ID	0.543956
UMA	0.543933
FTU	0.543478
MD1	0.543071
4TG	0.542601
7L2	0.541958
TSB	0.541872
FCG	0.541818
CA3	0.541516
SO8	0.540404
MJZ	0.539419
GSU	0.538835
3BK	0.538095
EKH	0.538043
O8M	0.537313
B32	0.536946
NEI	0.536946
KAA	0.536585
DSZ	0.536232
3P1	0.534884
CTN	0.534884
A5D	0.534314
1DG	0.53405
DG1	0.53405
5CA	0.531401
YGP	0.52988
NSS	0.528846
EPU	0.528689
M8E	0.52657
TMP	0.524324
4GW	0.520833
MJ8	0.520833
DUP	0.519231
EAD	0.519164
8X1	0.518868
HP8	0.515982
FAJ	0.513793
MSP	0.511628
8PZ	0.511416
P5A	0.509259
UDM	0.508065
649	0.506849
A6D	0.50463
A02	0.504587
A03	0.504587
3GO	0.502222
TAD	0.5
75C	0.498008
DG9	0.498008
A1R	0.496032
3FD	0.495614
YSA	0.495575
OXT	0.49505
FAD	0.495017
FDA	0.495017
4YB	0.493392
HSS	0.49115
1GW	0.490347
ZGP	0.488971
CSF	0.486381
2UJ	0.485714
FBN	0.485597
FEG	0.485401
PUY	0.484848
MGT	0.483871
EMA	0.483333
6G0	0.481928
URI	0.480226
2PF	0.4791
8Q2	0.478992
SFB	0.476596
FAB	0.476038
FAS	0.476038
93A	0.473469
BS5	0.470588
2X3	0.469925
1EG	0.467532
WZO	0.467433
YDZ	0.467433
12F	0.462963
MCN	0.462541
36A	0.462185
MGO	0.461847
44N	0.460905
2UH	0.460714
T4K	0.458781
RFL	0.457055
8NK	0.455645
M7G	0.455645
38T	0.454545
5UD	0.452632
ACK	0.450593
BYC	0.446735
WSA	0.446215
C2X	0.444795
TDT	0.443452
NMD	0.438525
ULP	0.4377
MLC	0.437126
542	0.435798
DYN	0.434641
MGD	0.428144
619	0.427481
719	0.424242
705	0.422642
PRT	0.421233
PRH	0.419214
ZNB	0.418868
6G6	0.409253
SFD	0.407104
PRP	0.398844
51N	0.397661
XNP	0.396667
MS1	0.393189
NFD	0.393189
MGQ	0.388889
6LI	0.386282
TND	0.386282
B12	0.381703
FMP	0.380567
MGV	0.379061
SLU	0.377104
P1H	0.367742
CAG	0.36039
J1D	0.360129
37P	0.351682
TXN	0.35
HSX	0.347826
76H	0.34749
76J	0.34749
76K	0.34749
76M	0.34749
76L	0.346154
RBV	0.344828
8GT	0.342282
8DG	0.335616
76O	0.330882
MG7	0.330645
IVH	0.328622
DSH	0.328358
RI2	0.327485
PCP	0.322785
I7P	0.31677
T5X	0.314286
TPU	0.311688
1X4	0.3
TZD	0.29572
UKA	0.294766
9DI	0.290837
M6T	0.286325
Q88	0.273292
IXN	0.273224
DP6	0.271605
VNR	0.271127
Z64	0.260377
PAR	0.259669
RIO	0.259669
20000	0.258427
TPP	0.25523
200000	0.25
BHI	0.25
SBH	0.25
FPG	0.244048
20000000	0.243523
0CJ	0.242236
P54	0.241667
0O3	0.237179
FXG	0.233716
3000000000	0.22807
PS7	0.227273
0CN	0.224359
IPR	0.224359
10D	0.222222
2000000	0.222222
F3P	0.217877
DMA	0.214724
IPE	0.214724
TDP	0.214286
PU2	0.206522
L21	0.204878
N1T	0.204633
P23	0.198718
MGM	0.197861
DED	0.196319
3MA	0.193548
3D3	0.191057
10E	0.182353
0FV	0.176471
EIP	0.172619
H6P	0.172619
GRG	0.17033
GPP	0.169492
FPP	0.167598
2PH	0.1673
OTP	0.166667
0CM	0.161677
0K2	0.160714
AD5	0.157534
43Q	0.132597
B4P	0.11165
3PO	0.108974
9PI	0.10828
2KU	0.106383
EMU	0.103448
H35	0.0988593
DST	0.0864865
A2F	0.0826087
MZO	0.0756972
DPO	0.0705128
POP	0.0705128
PPV	0.0705128
ZEA	0.0672269
HA8	0.0572687
ZIP	0.0555556
42C	0.0502283
M1A	0.0497738
301	0.0470085
ADE	0.0291262
UNL	0

### Sheet: Sheet2
PDB Ligands matched against SAM
LigandMatched	Tanimoto-Coefficient
S7M	1
SAH	1
SMM	0.980132
GEK	0.96732
S4M	0.952703
A7D	0.939189
SXZ	0.89697
MTA	0.885135
AAT	0.87037
SIB	0.841463
S8M	0.824561
B32	0.820359
A4D	0.817568
36A	0.770833
5AD	0.722973
DTA	0.715976
ADN	0.708609
SFG	0.70625
5N5	0.699346
26A	0.670807
3D1	0.666667
ME8	0.664921
2FA	0.658537
0UM	0.653179
AOC	0.652439
37H	0.651163
MSP	0.651042
MOD	0.650538
0Y0	0.643678
SA8	0.643678
J7C	0.640719
6CG	0.640212
765	0.64
K15	0.64
ZAS	0.636905
LMS	0.62069
ILA	0.617021
KH3	0.615385
AMP	0.610169
5CA	0.601036
DRV	0.59893
G5A	0.59893
6R9	0.596774
ZIR	0.596685
PAJ	0.595745
53H	0.594737
54H	0.594737
9K5	0.594737
VMS	0.594737
02:00:00	0.593407
A3P	0.593407
62X	0.592593
6L1	0.592593
A5A	0.592593
PTJ	0.592593
LSS	0.591623
BTX	0.591549
1ZZ	0.589474
5AL	0.589474
GAP	0.589474
WAQ	0.589474
TSB	0.588542
A3T	0.588235
MTP	0.587209
A2P	0.586957
52H	0.586387
SRP	0.586387
SSA	0.586387
A3S	0.586022
GSU	0.584615
AMO	0.582474
KAA	0.582474
LAD	0.582474
BT5	0.581818
DSZ	0.581633
NSS	0.581633
CIC	0.580786
8JJ	0.580311
KB1	0.579487
44Q	0.578199
LHD	0.578125
44N	0.577273
D5M	0.577143
DA	0.577143
Z8B	0.57672
CA0	0.575916
78G	0.575758
C8J	0.575758
101	0.573864
ADX	0.573684
48F	0.572165
AU1	0.572165
ZZC	0.572165
ADP	0.571429
AR6	0.571429
LAQ	0.570732
4AD	0.570707
0XU	0.569307
2VA	0.569149
SH5	0.568528
A2D	0.568421
SND	0.568421
9ZA	0.566502
9ZD	0.566502
3CP	0.564444
SO8	0.563158
VRT	0.563158
8K1	0.562814
ATP	0.558974
BA3	0.558974
PPS	0.558974
78K	0.558824
CO6	0.556701
PAP	0.556701
AP5	0.556122
AQP	0.556122
1CV	0.556034
6CX	0.554455
6LC	0.554404
APR	0.553846
COO	0.553846
FAQ	0.553846
FA5	0.553398
AT4	0.553299
FYA	0.552764
B6G	0.551724
DLL	0.551724
IRC	0.551724
HMG	0.551282
ATR	0.55102
M33	0.55102
YLB	0.548544
YLP	0.548544
A22	0.548223
AN2	0.548223
NA7	0.548223
HXC	0.545852
T1G	0.545455
CCQ	0.545064
3H9	0.544681
CA6	0.544643
AGS	0.544554
OAD	0.544554
ZOD	0.544554
HDC	0.542373
HSC	0.542373
1CZ	0.542017
SAO	0.541485
MRR	0.541126
TXA	0.540284
8BR	0.54
2CP	0.539474
9X8	0.538835
NHM	0.538793
NHW	0.538793
A02	0.538462
A03	0.538462
CPA	0.538462
6AT	0.538095
BCO	0.534783
IVC	0.534783
A2R	0.534653
APX	0.534653
DVN	0.534653
TYA	0.533981
OMR	0.533654
5F9	0.531915
CO8	0.531915
DCC	0.531915
MFK	0.531915
MRS	0.531915
MYA	0.531915
PKZ	0.531915
ST9	0.531915
0ET	0.53112
594	0.530973
2SA	0.530516
N0B	0.530516
YLA	0.530516
COD	0.530233
UOQ	0.528926
D3Y	0.528571
DTP	0.528497
XAH	0.528302
3HC	0.527897
CAA	0.527897
YSA	0.527778
5GP	0.527363
51H	0.52657
6IA	0.52657
TAT	0.526316
UCA	0.52521
HSS	0.523148
7MD	0.522523
1VU	0.521739
SOP	0.521739
44M	0.521008
YLY	0.520737
75C	0.520661
5AK	0.520179
J1D	0.520147
DSH	0.519651
YNC	0.518672
COA	0.518182
COZ	0.518182
IMP	0.518135
NHQ	0.517544
590	0.516807
ACP	0.516746
3NZ	0.516279
G5P	0.515982
DAD	0.515789
DG9	0.514403
1EI	0.514286
ADQ	0.514286
HAM	0.513636
0Y2	0.513274
6D3	0.513158
ANP	0.511848
0T1	0.511521
ETB	0.511521
1EG	0.511416
ACO	0.510917
1GZ	0.510638
AQH	0.509434
A2N	0.509259
48N	0.509091
3VV	0.50813
F8G	0.507937
TXE	0.506849
AMX	0.506787
XMP	0.505051
APC	0.504673
6YZ	0.50463
CMX	0.504545
4TA	0.504505
T5A	0.504505
PSD	0.504386
FAM	0.502222
FBN	0.502128
0FQ	0.502075
GDP	0.5
MJ8	0.5
TXC	0.5
COK	0.497854
MNT	0.497696
DGP	0.497487
WCA	0.496
4CO	0.495935
BCA	0.495833
1C4	0.495798
PUY	0.495536
7JO	0.495495
ATF	0.495413
4CA	0.493724
4UV	0.493392
HAX	0.493392
4BN	0.492126
01K	0.491667
CMC	0.491667
4UU	0.49115
SCD	0.49115
TXP	0.49115
GTP	0.490826
IDP	0.490196
MC4	0.489796
G3D	0.488479
G4P	0.488479
CO7	0.4875
5A9	0.485356
WSA	0.485356
93P	0.484733
SDX	0.484716
SFC	0.484
SCA	0.483471
TYM	0.483333
MGP	0.481982
GNH	0.481818
ITT	0.480952
DCA	0.480519
GSP	0.48
0O2	0.479821
C1Z	0.479821
CAO	0.478992
ODP	0.478632
NBC	0.476378
7MC	0.47541
TC6	0.473684
1HA	0.472
DGI	0.471429
Y9Z	0.471366
DZD	0.470339
AFH	0.469565
GRA	0.466135
6US	0.465306
72M	0.464135
DAK	0.46332
CDM	0.463054
DGT	0.462963
0Y1	0.46281
0RQ	0.4625
BGO	0.462185
IB2	0.459916
Z5A	0.45935
F5D	0.457875
BSJ	0.457565
GCP	0.456897
GDD	0.456897
HFQ	0.453532
9G1	0.453061
GNP	0.452991
610	0.452174
2WP	0.451613
RHC	0.451613
DG3	0.450704
UHB	0.449219
YE1	0.448
CDC	0.447619
G2P	0.447257
GDX	0.446281
COT	0.446097
542	0.444
S0N	0.443137
CNA	0.441767
NAX	0.437008
JBT	0.435714
619	0.435294
NDC	0.435294
719	0.431907
705	0.430233
DBG	0.427419
CA3	0.42517
PAD	0.424812
GGM	0.423077
A3D	0.421456
FA8	0.421429
FAO	0.421429
NAD	0.418251
NAI	0.418251
NAJ	0.418251
TXD	0.418251
NZQ	0.417293
3CD	0.416667
TM1	0.416357
DND	0.415094
GTA	0.414286
F2N	0.412969
662	0.412451
NA0	0.410448
AHZ	0.409594
DOI	0.409091
659	0.407692
NAP	0.407407
NDP	0.407407
FCG	0.405405
OXT	0.403785
D73	0.401993
AGN	0.401544
GTG	0.400685
D69	0.39934
D70	0.39934
NAE	0.397849
D51	0.395425
NJP	0.392857
AGO	0.390335
J7V	0.390244
LNC	0.389474
637	0.388235
8ID	0.387324
FAJ	0.385852
PMT	0.384615
FA9	0.38141
NDE	0.379661
TAD	0.377926
FEG	0.375862
24G	0.374486
NHD	0.369565
SSS	0.365854
GJV	0.365145
6UT	0.362179
6RE	0.360996
HCE	0.357798
GVS	0.357466
EPZ	0.356322
UD1	0.354582
UDA	0.353383
6CZ	0.35249
UMA	0.35206
1PR	0.351351
UP5	0.34965
D52	0.348837
6D2	0.347656
FAD	0.347561
FDA	0.347561
PNX	0.346821
U21	0.345865
U20	0.343511
6D1	0.342308
6D5	0.342308
TET	0.34058
FAS	0.339233
6D4	0.338403
57M	0.338129
UAG	0.338078
UML	0.338028
6YB	0.337121
EPU	0.336996
FAY	0.336207
EEB	0.333333
KRI	0.331126
RFL	0.326705
BYC	0.323718
TDT	0.32133
HAG	0.320388
OOO	0.31982
6ZH	0.318519
NGI	0.316667
A1R	0.313167
OOQ	0.308756
MS1	0.307692
NWD	0.307263
TOI	0.306122
HRB	0.305936
SFD	0.303342
BIG	0.301802
UBP	0.301136
2UH	0.297735
VBP	0.295337
2UJ	0.295238
B12	0.295181
P54	0.294643
GBX	0.294118
GGV	0.29304
CWD	0.289617
M7G	0.288321
H1D	0.285714
HYI	0.285714
MGT	0.285714
354	0.282609
2UK	0.280967
FON	0.280488
TD8	0.280443
TD9	0.280443
TD6	0.276753
TD7	0.276753
JRG	0.276382
GTB	0.275362
CPW	0.270742
W2X	0.26943
TGG	0.269036
9L9	0.268085
OZY	0.267176
GNB	0.266667
BOB	0.265306
AA5	0.265217
SQD	0.26455
ZPQ	0.261224
GSO	0.26087
MV7	0.259398
BLM	0.257353
KT3	0.25523
KT5	0.25523
GPR	0.254098
GPS	0.254098
KEU	0.252101
UX9	0.250996
1JY	0.25
MDZ	0.25
3BI	0.249084
478	0.247863
LEH	0.247059
CI9	0.244898
VWW	0.244344
5AH	0.244094
GAZ	0.243363
GDN	0.243119
GTD	0.243119
NMY	0.242938
GGW	0.242291
23I	0.241228
NHR	0.241228
TB1	0.241176
0GQ	0.240964
V78	0.240602
IBG	0.240566
FBD	0.240196
GSB	0.240196
3SR	0.240157
LK0	0.237885
0ZZ	0.237288
TDL	0.237226
GBI	0.235849
LZ6	0.235556
XLI	0.235294
586	0.234615
CDT	0.234568
GHW	0.234432
H27	0.233677
0HG	0.232227
GVX	0.231818
BBQ	0.231579
BY6	0.231527
CGT	0.231527
21G	0.231061
CAG	0.230539
99T	0.229167
1T8	0.228916
GTX	0.227979
6NU	0.227273
A2G	0.227273
DXY	0.227092
DXZ	0.227092
0EO	0.227053
0HH	0.226804
2AH	0.226562
5RS	0.22623
HEL	0.225806
PFG	0.224806
QRG	0.224599
GHC	0.223776
J31	0.223684
NU5	0.223404
F4M	0.222591
CE4	0.222222
D16	0.222222
31	0.221805
ALB	0.221538
GIP	0.221277
DPX	0.221198
4AH	0.22093
3YA	0.220149
ZPR	0.22
PL4	0.219409
PL5	0.217021
Z1B	0.216783
AHE	0.216495
6NS	0.216216
MED	0.216216
2R8	0.215827
MUD	0.21547
0GH	0.213675
8Q8	0.213675
OKD	0.213636
DZF	0.213389
R40	0.213198
GSM	0.212766
CXG	0.2125
4BU	0.211823
2QN	0.211009
Z1E	0.210884
L5T	0.210843
NNA	0.210762
E14	0.210744
E15	0.210744
G40	0.210117
PGU	0.210084
PPE	0.210084
SA2	0.21
AD4	0.209821
8DM	0.208556
M60	0.208
CBA	0.207469
2R9	0.207143
DH9	0.205714
HZ1	0.205645
MRT	0.205426
2Z4	0.203922
VSV	0.203922
MF3	0.203822
BCS	0.203593
2BO	0.203463
TLP	0.203463
1AH	0.203252
L4T	0.202899
SQ9	0.202703
EQM	0.202479
IN0	0.202429
59A	0.201117
PLA	0.200855
38	0.20082
GEM	0.2
RIT	0.2
AKY	0.199357
NHS	0.197581
9MX	0.197425
L04	0.196653
LSW	0.196507
8HG	0.196491
N04	0.196226
AR5	0.195652
DDF	0.195122
D9A	0.194853
2QM	0.194444
DH1	0.194444
62R	0.193443
NN1	0.193396
570	0.193309
KYN	0.193182
4BQ	0.192893
4HZ	0.192771
NX6	0.192513
YC2	0.192118
EP0	0.19171
BAT	0.191667
PLS	0.191111
1AQ	0.191057
2R7	0.190955
9JZ	0.190909
LK4	0.190698
C2F	0.190661
P3S	0.190217
9MQ	0.190083
5000000000	0.19
0ZN	0.189815
MLC	0.189744
AVG	0.189542
ML0	0.189516
Z8Z	0.189474
2NH	0.189427
LKM	0.189427
2QQ	0.18932
D38	0.1893
3DJ	0.189189
6J4	0.189024
T01	0.188976
BGT	0.188679
TI1	0.188406
TR1	0.188119
FRG	0.188073
DH3	0.188034
E3V	0.187302
DSU	0.186667
J34	0.186364
N5N	0.186147
CTW	0.18595
CX1	0.185771
GSF	0.185567
GTS	0.185567
ZBF	0.18552
ROC	0.185484
0PI	0.184874
W05	0.184783
AG7	0.184739
N21	0.184502
FOL	0.184028
BYB	0.183871
4SP	0.183453
9DN	0.183168
PEV	0.182292
TPZ	0.182292
8UX	0.182266
JB7	0.182266
4Q5	0.182243
2G5	0.182203
2H9	0.182203
DDW	0.181818
8DR	0.181507
DPS	0.180812
TXZ	0.180412
1RR	0.180147
9B8	0.18
TP7	0.179487
XP8	0.179487
GPB	0.17931
WE0	0.179245
2QP	0.179167
AGG	0.178571
GSH	0.178378
78A	0.178218
7DC	0.178082
2GB	0.177885
TI2	0.177885
CLS	0.177852
ONO	0.177632
IMS	0.177419
6Z3	0.177165
KEL	0.177083
2F7	0.176923
S2C	0.176829
6DO	0.176744
7TV	0.176724
8OM	0.176471
L34	0.176259
ANH	0.175966
TS5	0.175532
GOP	0.175141
OLC	0.175
21V	0.174905
RKS	0.174888
NU6	0.174825
9HN	0.174757
GCG	0.174603
P28	0.174528
1UF	0.174455
2F9	0.174419
6OY	0.174242
TQI	0.174242
JYM	0.174074
2G4	0.173913
NLQ	0.173653
NRG	0.17341
3JF	0.173387
3JH	0.173387
3JJ	0.173387
OIR	0.173267
4YY	0.173228
FBI	0.172932
1YJ	0.172794
9BH	0.172691
9BK	0.172691
9BT	0.172691
9BW	0.172691
83A	0.172535
544	0.172043
9BN	0.172
BES	0.171875
D0Z	0.171674
THH	0.171533
2MX	0.171429
2GR	0.171171
2A6	0.171103
759	0.170854
DHF	0.170819
MT1	0.170819
MTX	0.170819
LK2	0.170732
BDH	0.170616
THG	0.17029
LK3	0.169903
GS8	0.169231
MOT	0.169014
YZE	0.16895
HCS	0.168919
UB2	0.168724
DC2	0.168478
PEF	0.168478
PIO	0.168367
GDS	0.168317
HPI	0.168269
0Q4	0.168224
AZS	0.167742
RO4	0.167513
6K8	0.167488
TD1	0.167488
0HT	0.167464
X22	0.167464
31P	0.166667
3JO	0.166667
AVI	0.166667
AVJ	0.166667
LYA	0.166667
WRG	0.166667
19:00:00	0.166065
0PJ	0.166008
5H9	0.166008
ML4	0.165957
2CW	0.165877
C90	0.165877
L53	0.165877
TS4	0.165854
HAR	0.16568
5EN	0.165138
180	0.165017
SF8	0.164835
NLT	0.164103
NOT	0.163522
PME	0.163366
GAN	0.162996
J96	0.162921
2	0.162679
DBK	0.162679
YBY	0.162679
2G2	0.162281
7V4	0.162162
D0W	0.162162
POI	0.162162
LP1	0.161905
3GC	0.16185
AZY	0.161458
8VV	0.161157
1WN	0.161017
U17	0.160976
TG1	0.160377
LPR	0.159817
3C7	0.159794
7B0	0.159763
SUZ	0.159664
851	0.159574
CIR	0.159509
9J5	0.15894
F1L	0.158879
SV6	0.158798
AQK	0.158537
AQQ	0.158537
CXA	0.15847
VHW	0.158163
2MR	0.157895
AD5	0.157895
SCI	0.157576
2DX	0.157447
T7M	0.157143
3R1	0.15625
1Y0	0.156118
B7N	0.156098
J21	0.156
0	0.155963
16E	0.155172
SUO	0.155172
LYB	0.154882
REZ	0.154762
K0I	0.154676
EP2	0.154639
3H4	0.15444
REY	0.154286
0TF	0.153846
OAS	0.153846
LYD	0.153571
L63	0.153465
P76	0.152778
MHI	0.152174
9HZ	0.152027
3YC	0.15142
3YG	0.15142
NPI	0.151316
SDR	0.151042
REX	0.150838
0QN	0.150754
T5F	0.150754
DGQ	0.150538
P6L	0.150538
3YF	0.15047
S23	0.150442
API	0.150327
ZDP	0.150327
ZDR	0.150327
704	0.150171
3YB	0.15
T4F	0.15
L59	0.149758
AXZ	0.149733
I20	0.149606
J53	0.149533
PGT	0.149533
ING	0.149171
3KS	0.148936
J0J	0.148936
LHY	0.148936
3P3	0.148325
L58	0.148325
FH9	0.148148
TNA	0.147929
PSQ	0.147727
142	0.147541
7B6	0.147368
GWX	0.147368
5EP	0.146919
6DB	0.146893
PAO	0.146739
FFO	0.146429
S12	0.146341
GA4	0.146067
CMM	0.14557
BIR	0.145374
IAD	0.145374
3K0	0.145349
W10	0.145161
S91	0.145038
19M	0.144876
SE8	0.144385
SUG	0.144385
UN1	0.143791
ZZU	0.143713
74	0.143617
KVS	0.143564
0PQ	0.14346
PH0	0.14346
0X9	0.142857
ONL	0.142857
83M	0.141762
3YM	0.141304
0A1	0.141243
NLG	0.141176
MC2	0.140909
3A1	0.140625
AN0	0.140244
HRG	0.140244
VAH	0.14
E64	0.139896
7JA	0.139785
JAI	0.139785
GA3	0.139303
T3	0.139303
T44	0.139303
EBU	0.139241
3NF	0.139037
AAG	0.138889
CO9	0.13871
DGL	0.137255
436	0.137143
U0E	0.136364
T04	0.136054
1BG	0.135747
HGA	0.134969
PP7	0.134483
2ML	0.134228
NVA	0.134228
BB2	0.134021
MDB	0.133929
PP5	0.133858
HH0	0.133829
5EM	0.133333
G13	0.132653
XXC	0.13253
HEC	0.13245
HEM	0.13245
UDB	0.13242
108	0.132275
LVA	0.131579
IVV	0.131356
BZS	0.130952
B2B	0.130653
97	0.130208
2BB	0.130208
999	0.12987
EN5	0.12973
4FW	0.12844
1J1	0.128079
1Z7	0.12782
109	0.12766
2NC	0.127193
TR7	0.127193
PAL	0.126984
BIX	0.126904
YNU	0.126904
6FY	0.126829
DAB	0.126667
PP8	0.126354
2XB	0.12628
JJ1	0.126263
2HN	0.125628
CDV	0.124224
NGQ	0.123529
2BH	0.122807
M3R	0.121212
NMM	0.121212
AKB	0.120805
7TD	0.12037
HSE	0.12
0A9	0.11976
2AS	0.118421
4SL	0.118182
24I	0.117925
E7P	0.117647
G01	0.117021
SD4	0.116564
MK7	0.116505
HEP	0.116379
516	0.115523
419	0.115
1AC	0.114094
SHT	0.113445
CTE	0.112903
4M8	0.111765
GGB	0.111765
W1Z	0.110266
36Q	0.109705
DAH	0.107345
EAL	0.106977
78U	0.106667
AS9	0.106383
ND3	0.10625
CAP	0.106145
C6L	0.10582
3HO	0.104575
ALY	0.104294
PHI	0.104046
IYR	0.103825
MTY	0.102857
MLZ	0.102564
CIT	0.101911
FLC	0.101911
ICT	0.101911
17F	0.101695
ALO	0.100671
ORN	0.1
FLP	0.0989011
DLY	0.0986842
OCA	0.0986842
3VN	0.0978261
BHX	0.0962567
BLA	0.095941
GU7	0.0958333
INN	0.0952381
BB1	0.0942408
WTZ	0.0933333
PAF	0.0927152
GUA	0.0921053
DAR	0.0920245
LMR	0.0915033
SRT	0.0915033
TLA	0.0915033
VCA	0.0914634
G88	0.0903955
NFH	0.0894737
6Q5	0.0882353
2J2	0.0876494
5O6	0.0860215
6ZX	0.0819672
IVA	0.0810811
SIN	0.0794702
4WK	0.077381
CSX	0.0769231
2CO	0.0736196
TRC	0.0697674
DMO	0.0675676
AKG	0.0591716
ZIP	0.0575221
9CR	0.0561798
REA	0.0526316
B4P	0.052381
MAE	0.0382166
CGP	0.025
UNL	0

### Sheet: Sheet3
PDB Ligands matched against FAD
LigandMatched	Tanimoto-Coefficient
FDA	1
FAB	0.812689
FAS	0.812689
6FA	0.791789
FAY	0.78655
RFL	0.781977
FMN	0.772109
FNR	0.772109
7O6	0.74183
FMA	0.737179
CF2	0.718935
IRF	0.672078
8DP	0.669811
RS3	0.657051
CF4	0.627517
C3F	0.609272
F2N	0.590909
LFN	0.568027
SFD	0.565947
CA3	0.560773
LNC	0.553009
CNA	0.54908
6IA	0.545151
NBD	0.543417
3CD	0.543027
N01	0.540936
A3D	0.53869
DND	0.536873
NA0	0.536657
NDA	0.536364
GTA	0.535411
139	0.534426
NBS	0.533762
Y9Z	0.533546
TAP	0.533528
PUA	0.53268
NJP	0.531429
GTG	0.528926
NAE	0.527066
FAM	0.526814
NAD	0.526471
NAI	0.526471
NAJ	0.526471
TXD	0.526471
DYN	0.526455
DN4	0.524781
NAP	0.524638
NDP	0.524638
NDE	0.523416
NAQ	0.522599
2SA	0.522581
G5P	0.522293
AMX	0.520635
0WD	0.520349
0T1	0.519231
1HE	0.519231
ETB	0.519231
CMX	0.519108
SCD	0.518868
UOQ	0.517647
COD	0.517572
9G1	0.516616
GDP	0.51634
3VV	0.516129
FA8	0.51532
FAO	0.51532
NHD	0.514451
48F	0.513423
ZZC	0.513423
ATF	0.512821
GNH	0.512821
GCP	0.5125
AT4	0.511706
YLC	0.511111
HAX	0.510903
0RQ	0.510638
0ET	0.510264
A2D	0.510204
SND	0.510204
4TA	0.509434
COA	0.509434
COZ	0.509434
T5A	0.509434
SDX	0.509317
TC6	0.508876
4BN	0.508621
NA7	0.508361
G3D	0.508039
G4P	0.508039
BCA	0.507463
ADP	0.506803
AR6	0.506803
CO7	0.505988
ATR	0.505017
M33	0.505017
GTP	0.504792
GAV	0.504644
CA6	0.504587
AN2	0.503333
ACP	0.503247
ACQ	0.503247
GDD	0.503106
GFB	0.503106
NAX	0.502941
6UR	0.502857
ZID	0.502688
FCG	0.502674
D73	0.502646
D52	0.502463
APR	0.501672
COO	0.501672
FAQ	0.501672
GSP	0.501567
HXC	0.501502
4CA	0.501493
COW	0.501466
JBT	0.50137
A2R	0.5
APX	0.5
CAO	0.5
D51	0.5
D69	0.5
D70	0.5
DVN	0.5
GNP	0.5
GPD	0.5
NBP	0.5
NHQ	0.5
ODP	0.5
ONM	0.5
COT	0.498599
NZQ	0.498567
SCA	0.498516
3HC	0.498507
CAA	0.498507
MRR	0.498507
SOP	0.498489
48N	0.498433
MGP	0.498423
CO6	0.498328
PAP	0.498328
NBC	0.497126
IRC	0.497041
0O2	0.496855
C1Z	0.496855
PAD	0.495726
ENA	0.495652
GGM	0.495652
2NE	0.495627
CMC	0.495549
COK	0.495468
ACO	0.495441
TAT	0.495177
ATP	0.495017
BA3	0.495017
6UT	0.494764
1HA	0.494186
BCO	0.494012
IVC	0.494012
1VU	0.493976
GDX	0.493976
5FA	0.493377
AP5	0.493377
AQP	0.493377
B6P	0.493377
5F9	0.492625
CO8	0.492625
DCC	0.492625
MFK	0.492625
MRS	0.492625
MYA	0.492625
PKZ	0.492625
ST9	0.492625
NHM	0.492582
NHW	0.492582
MCA	0.492537
2CP	0.492492
BIS	0.492212
ADQ	0.491961
AGS	0.491857
OAD	0.491857
01K	0.491124
1GZ	0.491071
3CP	0.491018
IB2	0.490909
6YZ	0.490506
ABP	0.490385
ANP	0.490385
OMR	0.490385
GRA	0.489855
DLZ	0.489796
MC4	0.489796
YE1	0.489736
1C4	0.489614
HD6	0.489552
AQH	0.488818
ITT	0.488599
NDC	0.488372
3H9	0.488304
HMG	0.488304
UCA	0.488304
CND	0.488235
UDA	0.488235
T1G	0.488166
EPZ	0.488095
DCA	0.487805
FA9	0.487113
FAJ	0.487113
DGI	0.486928
HDC	0.48688
HSC	0.48688
1CV	0.486804
U20	0.486567
UD2	0.486405
BSJ	0.486264
MNT	0.485804
YLB	0.485623
YLP	0.485623
S0N	0.485549
0FQ	0.48538
CIC	0.48538
38V	0.485294
AFH	0.484663
4BW	0.484177
YNC	0.484058
APU	0.483974
CCQ	0.483871
DAK	0.483051
1SY	0.482866
9BG	0.482866
TET	0.482759
U21	0.482353
G2P	0.481818
UD1	0.481707
EPU	0.481159
Z5A	0.480938
128	0.480874
5GP	0.480392
EEB	0.48
CG2	0.479751
DBG	0.47929
9X8	0.479233
4UV	0.478659
MD1	0.478495
1CZ	0.478386
UMA	0.478134
F8G	0.477528
WCA	0.477273
SFC	0.477143
4UU	0.477064
4CO	0.477011
3AN	0.476821
2PF	0.476543
DAT	0.47619
UD4	0.476048
DGT	0.476038
CDC	0.47541
AGN	0.475362
HFQ	0.475275
3AT	0.475083
2MD	0.47494
G4M	0.473958
ADX	0.47351
APC	0.471698
DZD	0.471642
4UW	0.470588
XMP	0.470199
8BU	0.469325
YLY	0.469136
12F	0.467626
CDM	0.466887
AMP	0.465986
PPS	0.465798
93P	0.465753
FRE	0.465753
6AT	0.465625
UML	0.465181
DTP	0.465116
25A	0.464883
A2P	0.464883
CDP	0.463576
IMP	0.463333
F5D	0.462366
YLA	0.4613
3GP	0.46129
AGO	0.460674
ULP	0.459057
TDT	0.459016
02:00:00	0.458194
A3P	0.458194
PRX	0.458194
UP5	0.457534
J7V	0.457219
ABM	0.456954
AP2	0.456954
N0B	0.45679
AMO	0.456592
PTJ	0.456026
4AD	0.455414
5SV	0.45515
8BR	0.455128
A12	0.455128
TYM	0.455072
12V	0.455056
ZIR	0.454849
1ZZ	0.454545
GAP	0.454545
UD6	0.453988
DG3	0.453674
FYA	0.453674
SH5	0.453674
UDP	0.453642
CTP	0.453074
PAJ	0.452769
777	0.452308
MOD	0.451923
JB6	0.451613
6L1	0.451299
CA0	0.451299
UDX	0.451104
DGP	0.45098
CMP	0.450658
8JJ	0.450161
MCN	0.449383
AYL	0.449045
V3L	0.448718
AHX	0.448598
GDU	0.448276
TYA	0.448276
UFM	0.448276
UPG	0.448276
ADV	0.44795
FZZ	0.447887
FA5	0.447205
UFG	0.446809
A1R	0.446629
UDM	0.446328
8K1	0.446203
24G	0.445783
AU1	0.445513
ME8	0.445483
OXT	0.444988
6J4	0.444744
F42	0.444744
NUP	0.444444
U2F	0.444109
UPF	0.444109
UTP	0.443366
2UH	0.443272
AHZ	0.442623
M7G	0.442197
DAD	0.44186
TXA	0.440367
51H	0.439252
4TG	0.438806
CPA	0.43871
705	0.438547
NCC	0.438395
P1H	0.43734
2UK	0.435768
D5M	0.435374
DA	0.435374
2UJ	0.435233
3UA	0.434911
BTX	0.434911
6V0	0.434447
USQ	0.434402
HAM	0.434132
PSD	0.434018
MGT	0.433428
BYC	0.433333
BT5	0.431884
719	0.431755
BUP	0.431677
LAQ	0.431193
619	0.430168
CSF	0.428571
O7E	0.428152
78G	0.426791
6US	0.426554
LHD	0.425397
DCP	0.425325
DUD	0.425249
C5P	0.423841
78K	0.423313
B12	0.422222
662	0.421788
7MC	0.421348
T3F	0.420732
T3Q	0.420732
T46	0.42042
542	0.420168
101	0.419463
TRH	0.41896
3R2	0.41853
TND	0.418478
0N2	0.417683
XNP	0.417303
U5P	0.417219
JW5	0.416667
TAD	0.416244
OMP	0.416168
DUT	0.415584
6CX	0.415385
7MD	0.415205
DWN	0.414414
B6G	0.41411
FO1	0.413994
TYD	0.412903
U2P	0.410423
103	0.409396
IMO	0.409091
MHZ	0.407895
SA8	0.407166
CNU	0.40694
659	0.406593
5BU	0.406349
KB1	0.405573
JS2	0.405145
C8J	0.404908
5A8	0.404639
TTP	0.403785
PMT	0.402985
FUP	0.402556
IU	0.401274
TLO	0.401216
3P1	0.401198
37P	0.400966
A02	0.399399
A03	0.399399
1EG	0.398827
5HU	0.398714
U3P	0.398693
UA3	0.398693
FNS	0.39823
UFP	0.398058
4LU	0.39779
KH3	0.396825
A3N	0.395425
GMP	0.395425
DCM	0.395349
MAO	0.394137
H2U	0.39404
P5A	0.393393
1PR	0.393258
SO8	0.393082
GB8	0.392097
3GO	0.391813
JLN	0.391691
FBN	0.389972
6LC	0.389408
A3T	0.388715
DDN	0.388704
DU	0.388704
UMP	0.388704
3BK	0.388554
3FD	0.388406
5J9	0.387006
2VA	0.386792
PGS	0.386423
NMD	0.385269
LSS	0.384615
BVP	0.384375
DUP	0.384146
2FA	0.384106
WSA	0.383978
5CA	0.382979
GSU	0.382979
GMC	0.382838
A3S	0.382445
5AS	0.382166
2ER	0.381868
DOI	0.381818
D4T	0.381703
52H	0.381538
53H	0.381538
54H	0.381538
9K5	0.381538
VMS	0.381538
KAA	0.381098
TI8	0.380814
LMS	0.380645
BRU	0.380192
A5A	0.37963
6D3	0.379213
TSB	0.379205
4MJ	0.37883
7D9	0.378016
SSA	0.377301
AZD	0.377246
9K8	0.376506
AMZ	0.376147
J1C	0.375959
YSA	0.375723
CAG	0.375309
DG9	0.374332
ADN	0.37415
RAB	0.37415
XYA	0.37415
MSP	0.373887
UM3	0.37377
6CG	0.373494
44N	0.373259
DUN	0.373041
3F5	0.372671
J7C	0.372549
ZDA	0.372222
3BH	0.371711
AOC	0.371711
J1B	0.371429
THP	0.371429
UMF	0.371069
MJ8	0.370572
SFB	0.370056
637	0.369863
SFG	0.369281
649	0.368421
HYC	0.367164
Z8B	0.366154
SXZ	0.366071
J1D	0.364964
5AD	0.363946
75C	0.363395
T3P	0.363057
5N5	0.362416
5PQ	0.361039
AAT	0.360606
57M	0.35958
B32	0.359517
5CD	0.359477
8GT	0.358586
5AK	0.358543
2FD	0.357616
FDM	0.357143
NYM	0.356467
A4D	0.356209
TUM	0.355623
LU1	0.355372
2DT	0.354839
TMP	0.354839
A5D	0.354354
A6D	0.353801
MTA	0.353503
594	0.351648
ZAS	0.349359
6CZ	0.348649
SMM	0.348485
SAH	0.347561
SAM	0.347561
ILA	0.347305
3D1	0.346939
GEK	0.346386
SIB	0.345345
6D1	0.345109
A7D	0.34472
76L	0.344353
ATM	0.344311
S4M	0.342593
UP6	0.342342
76H	0.341598
76J	0.341598
76M	0.341598
VNR	0.341398
BS5	0.340659
76O	0.340483
8DG	0.340102
44O	0.339674
C77	0.339332
6D2	0.337875
DTA	0.337423
6ZH	0.335106
OOP	0.333333
CL9	0.331169
5AJ	0.330667
6YB	0.330667
3DU	0.329154
OZS	0.328767
4LS	0.328084
6RE	0.327731
44Q	0.32687
URI	0.324503
44L	0.324397
CFB	0.323171
5ID	0.321767
D4M	0.321429
TXC	0.320635
9EK	0.319444
GJV	0.319444
T6F	0.31831
NCN	0.315634
DPB	0.315493
N4M	0.313283
XAM	0.313107
44M	0.312661
T5X	0.310881
5FU	0.31068
IXN	0.310195
M0E	0.308782
BVD	0.303125
SAO	0.302872
DSH	0.3
TOI	0.29902
DUR	0.299003
E4M	0.29771
H4M	0.29771
6AU	0.297297
FON	0.294944
DUX	0.294833
WMJ	0.294798
F4M	0.29471
6CN	0.294643
U6M	0.293939
BMP	0.293051
BMQ	0.293051
DDU	0.292359
356	0.292011
ID2	0.291667
BTD	0.291317
THM	0.290323
Z64	0.289617
FXG	0.288515
LP4	0.287066
21G	0.279891
57S	0.279874
AIS	0.277592
6NU	0.277174
TD8	0.273902
IS1	0.273239
MAU	0.272727
3ST	0.271903
BYB	0.269802
DUQ	0.267692
0KY	0.266881
3SR	0.266484
AI9	0.264535
0VR	0.263666
137	0.263666
22H	0.2625
1C7	0.261972
MLC	0.26
L2G	0.259352
467	0.258575
DPX	0.256881
PH5	0.256716
HEM	0.255238
OAN	0.25419
MS3	0.252125
PZN	0.251908
W2R	0.251337
3HI	0.251295
THY	0.251295
WWF	0.251295
DEA	0.250836
568	0.25072
TDL	0.25
HH2	0.249249
3BI	0.248718
T74	0.248718
3OX	0.248619
SFT	0.248521
6MB	0.248062
KEU	0.247191
MSJ	0.246951
DRM	0.246835
6TB	0.245989
KT3	0.24581
KT5	0.24581
FOL	0.245524
PFU	0.245509
ARJ	0.245098
NOC	0.245098
117	0.244737
BEB	0.244186
BEH	0.244186
T1C	0.244076
B92	0.243523
CYU	0.243386
G84	0.242424
THV	0.241558
0RB	0.241477
M6T	0.240113
BEJ	0.24
1PZ	0.239617
ERT	0.239024
PNX	0.238562
5MD	0.237654
IBM	0.237537
1C8	0.237467
CRM	0.236842
0GQ	0.236413
G3K	0.235925
858	0.235602
1XJ	0.235294
BEC	0.234637
746	0.234375
ADC	0.234323
SM8	0.234136
NU5	0.233668
POY	0.233553
MSC	0.232877
RID	0.232099
10000	0.231884
FK5	0.231884
0U5	0.231144
4S2	0.231144
8HI	0.231144
THG	0.230971
19L	0.230583
MT1	0.23057
MTX	0.23057
IGP	0.230539
SQ9	0.230392
1VY	0.230352
MV7	0.230179
PEK	0.229814
LGN	0.229607
G6T	0.229426
4HI	0.229111
JLS	0.229102
J63	0.228723
4S1	0.228365
1D1	0.228324
RC1	0.22792
PAI	0.227848
6VR	0.227778
ITC	0.227749
DLP	0.227414
NOV	0.22673
4T6	0.2267
52J	0.226463
53I	0.226463
1ZK	0.226316
HEF	0.225714
G0W	0.22561
THF	0.225316
TIT	0.225275
73T	0.225248
D2Q	0.224227
DHF	0.224227
HR2	0.224096
CPW	0.22409
VJK	0.224
1YJ	0.223684
APT	0.223529
9HI	0.223039
GBO	0.222857
OPC	0.222571
PCW	0.222571
N41	0.222513
1N1	0.2225
75X	0.222222
AO3	0.222222
KAM	0.221591
INJ	0.220963
2P5	0.220874
NEO	0.220544
NEU	0.220544
NPR	0.220544
BST	0.22043
DAN	0.219653
04J	0.219072
2TA	0.218997
RIE	0.218593
MN0	0.218462
I7T	0.218274
P54	0.217877
RFW	0.217532
N76	0.217391
QWV	0.217262
DM5	0.217054
M91	0.216931
WQP	0.216828
DAY	0.216763
TPP	0.216667
THH	0.216146
SHT	0.215976
IM1	0.215686
W7Q	0.215633
32C	0.215385
32E	0.215385
BEE	0.215297
C2F	0.215054
P5S	0.214953
PD8	0.21466
RDL	0.213542
MIY	0.213368
BEI	0.213213
586	0.212987
7GJ	0.212871
SIA	0.2125
SLB	0.2125
00K	0.212366
ATC	0.21197
7AO	0.211538
6VS	0.211268
0YB	0.211082
13Y	0.211082
MGM	0.210702
Y10	0.210682
FFO	0.209845
3IN	0.209476
0G1	0.209302
HZ1	0.209239
CZ3	0.209115
NMF	0.209091
4PK	0.208914
MU0	0.208556
CMU	0.208459
2Y5	0.208202
B7N	0.208202
EHF	0.207447
INI	0.206799
M17	0.206612
P42	0.20625
FWD	0.205696
11G	0.205521
23I	0.205056
NU6	0.205
OTC	0.204663
4PS	0.204473
IWD	0.204403
N20	0.203704
SFJ	0.20354
L21	0.203125
PBS	0.203125
0MC	0.202778
PGT	0.202454
ULA	0.201995
B56	0.201705
RT8	0.201657
4ZG	0.201405
ASG	0.201238
9SG	0.201183
N7E	0.200647
SCT	0.200647
TMC	0.200647
BWD	0.200627
N32	0.20059
AQM	0.200501
4ZH	0.2
D21	0.2
GEQ	0.2
IBI	0.2
ZMK	0.199405
INB	0.199387
VDM	0.199357
FQX	0.199005
FBI	0.198953
2W5	0.198925
D94	0.198925
PFM	0.198347
HWD	0.197411
XIN	0.197368
KH4	0.197101
DM2	0.196765
4AB	0.196629
1NH	0.196375
GSL	0.196319
6PL	0.196203
D3D	0.196203
PLC	0.196203
PX4	0.196203
R78	0.196172
AIF	0.196133
W2X	0.195719
P3A	0.195584
SMQ	0.195373
Q22	0.195251
99N	0.194767
DLC	0.194529
VDP	0.194529
MK1	0.194521
XN1	0.194521
4GH	0.194357
GCY	0.194357
116	0.193717
Q35	0.193705
OZ2	0.193651
7DX	0.193122
0QS	0.193069
BGJ	0.192575
3GD	0.192547
AG7	0.191892
BG6	0.191419
3V9	0.191304
PEW	0.190625
ZZZ	0.190202
F6P	0.19
FBP	0.19
2ZS	0.18984
0MD	0.189802
NCV	0.189024
SK7	0.189024
2Y4	0.188732
SUZ	0.188732
PS6	0.188679
TAC	0.18863
10F	0.188034
W87	0.1875
Z69	0.1875
C47	0.187135
FSK	0.187135
0EO	0.186944
2Y3	0.186667
4LM	0.18663
CTC	0.186352
5GD	0.186246
19V	0.185792
2GH	0.185668
LYA	0.185379
GW6	0.185185
BLL	0.185075
8YA	0.184987
VM2	0.184564
G1P	0.184466
XGP	0.184466
PXG	0.184136
3PE	0.184127
EPH	0.184127
PEV	0.184127
5PH	0.184066
B63	0.184
3PI	0.183544
2PH	0.183511
LI8	0.183246
4QE	0.183206
PIO	0.182965
76	0.182073
4SP	0.181592
DMD	0.181529
PIF	0.181529
PSF	0.181269
19M	0.180905
CYV	0.180758
QGF	0.180628
GEL	0.180473
MJG	0.180451
P6L	0.180328
PAZ	0.180328
DLW	0.180282
F87	0.179551
477	0.179487
PIB	0.179487
BHS	0.179348
A2G	0.179153
DLK	0.178977
DPG	0.178914
AUG	0.178886
18H	0.178674
CY8	0.178462
BYP	0.178378
6AE	0.178273
AN7	0.177778
584	0.177665
7DZ	0.177665
L75	0.177249
K2Z	0.176647
RBF	0.176301
PGK	0.176101
0IU	0.175853
L1A	0.17561
2Z3	0.175487
JG7	0.175393
FBY	0.175127
1FO	0.175
FAL	0.174731
115	0.174603
EQH	0.174479
RJP	0.174174
LPX	0.173633
3T5	0.173375
03D	0.172956
EGB	0.172414
6R8	0.172308
PCP	0.172297
0QF	0.172237
PS7	0.172185
3PH	0.172078
F57	0.172078
M7U	0.172078
PEF	0.172078
4TJ	0.171958
PNS	0.171875
ENX	0.171831
CMG	0.171745
HBI	0.171053
PUL	0.17094
CB7	0.170483
9L1	0.170279
2A6	0.170103
U94	0.170088
LTX	0.169863
IBC	0.169713
ZPQ	0.169666
C39	0.169643
PAN	0.169381
D38	0.169355
HGX	0.169329
LHG	0.169329
PC1	0.169329
PGV	0.169329
CDN	0.169279
YN4	0.169231
RS8	0.169192
7CF	0.169096
CD4	0.16879
CDL	0.16879
DGD	0.16875
SV6	0.168539
0KU	0.168269
42X	0.168254
0GJ	0.168196
1FQ	0.168091
PM0	0.167901
3000000000	0.167785
PMD	0.167526
S3P	0.166667
0ZP	0.166213
J34	0.166189
161	0.165761
DXT	0.165698
1IN	0.165266
0LK	0.164865
TDC	0.164345
CCV	0.164087
FKP	0.163636
MOF	0.163435
F3P	0.163399
9AX	0.163333
BIO	0.163102
H2B	0.163102
XN2	0.16273
XN3	0.16273
AGP	0.162712
0ZL	0.162577
I43	0.162393
WA2	0.16129
1C1	0.161202
51	0.161111
CEK	0.161058
FEN	0.160991
DSU	0.160112
EA7	0.16
F8Y	0.16
3M5	0.159236
FM0	0.159236
LAE	0.159236
OHN	0.159236
TEC	0.159236
LP3	0.159091
PTY	0.159091
F7D	0.158809
D4N	0.158358
DP6	0.158249
1YA	0.158038
91Y	0.158038
E1D	0.157761
E5M	0.157761
R31	0.157746
16C	0.157556
PO7	0.157068
0G6	0.156805
JP3	0.155779
2CV	0.155629
QGA	0.155116
E8D	0.155
CW1	0.154545
0XT	0.154519
CIS	0.154321
A70	0.153846
FGG	0.153846
FPF	0.153846
MDY	0.153846
486	0.153623
3TF	0.153605
00L	0.153425
KAN	0.153355
Y16	0.153125
GOP	0.153094
MO0	0.153094
9CS	0.152866
TOY	0.152866
5MX	0.152632
6AF	0.152406
NGF	0.152104
PMM	0.152
7CW	0.151335
0SS	0.151042
DBK	0.150888
AS0	0.150442
B61	0.149733
LTD	0.149718
PSI	0.14956
TG1	0.14956
L3P	0.148867
OTP	0.148867
8V6	0.148688
SIG	0.148541
TGL	0.148387
9TN	0.147929
DX2	0.147849
EWW	0.147757
0FV	0.147436
H4S	0.147436
LA6	0.147436
RES	0.147059
TX4	0.147059
CAP	0.146667
1F5	0.146628
AUE	0.146096
KVS	0.145897
HHE	0.145773
KD0	0.145695
FDF	0.145631
AP6	0.145553
BES	0.145062
ALI	0.145015
AMI	0.145015
FSC	0.145015
36J	0.144928
SI3	0.144737
HMN	0.144262
RCJ	0.144262
PLP	0.144172
R71	0.144118
44G	0.143791
SF8	0.14377
GHA	0.143333
TG6	0.143333
1NT	0.143322
NAY	0.143322
TSN	0.143293
YRO	0.143284
C61	0.143275
1MX	0.142857
6PG	0.142857
L41	0.142857
LG6	0.142857
LIB	0.142857
LMP	0.142466
MBP	0.142466
P6F	0.141914
LSD	0.141176
87Y	0.141026
N69	0.140957
PA5	0.140468
R10	0.140468
C41	0.140401
R32	0.140401
F6R	0.14
27H	0.139818
NOQ	0.139535
RUB	0.139535
XBP	0.139535
ZEA	0.139535
OA3	0.139466
RQX	0.139394
CV7	0.138973
H4B	0.138667
CW7	0.137725
A5P	0.137124
R52	0.137124
E64	0.136646
U46	0.136646
MN9	0.136364
PRB	0.136223
MVB	0.136076
GRG	0.135922
19J	0.13577
114	0.13522
LVA	0.13522
SIM	0.13522
U0E	0.134557
MUF	0.134328
FFF	0.134185
K08	0.134111
FPP	0.133987
ZTP	0.133987
4PT	0.133779
5IP	0.133779
5MY	0.133779
I3P	0.133779
IHP	0.133779
PT5	0.133779
2K8	0.133705
VRA	0.133508
MMN	0.133333
E7B	0.132931
D8X	0.13289
BHI	0.132653
SBH	0.132653
W4N	0.13253
2FP	0.132203
G6Q	0.132203
GOS	0.132203
M2P	0.132203
P6T	0.132203
S6P	0.132203
8000000000	0.132184
SDN	0.132184
MPU	0.131926
1Y7	0.131757
I22	0.131757
LIP	0.131757
7LH	0.131498
ECP	0.131313
B2B	0.131098
L2C	0.13099
0V4	0.130952
5RP	0.130872
LX1	0.130872
78N	0.130719
MRC	0.130699
N50	0.130556
TQD	0.130312
2CJ	0.130303
MOU	0.130303
OBN	0.130303
0W3	0.129747
TBQ	0.12963
EEH	0.12938
TX6	0.12938
LXP	0.129252
R5P	0.129252
ZIP	0.129032
B60	0.12894
F45	0.128852
TEY	0.128834
YNU	0.128834
BAT	0.127937
DEZ	0.127517
DMA	0.127517
IPE	0.127517
GPP	0.127451
RH1	0.126888
SL6	0.126844
LBF	0.126506
8P2	0.126246
DGX	0.126126
NSK	0.125806
ED9	0.125786
HHS	0.124661
H37	0.124629
EGV	0.12459
743	0.12426
FOK	0.124224
SXJ	0.124204
MVC	0.124183
E20	0.123919
2S0	0.123894
GCS	0.123746
GWX	0.123457
ENM	0.123028
BKM	0.122699
403	0.122093
0N8	0.122024
SE8	0.121495
PMV	0.121212
CHO	0.121019
L1P	0.121019
ZGR	0.120944
RP4	0.120846
E4P	0.120805
5K8	0.120482
696	0.120482
CA4	0.12037
CL6	0.12037
29V	0.120235
SOD	0.12012
26T	0.12
PH2	0.119891
AFJ	0.119403
BB2	0.119266
21O	0.119122
AS4	0.119122
HMS	0.119048
IPR	0.119048
X3J	0.118971
B59	0.118919
PCO	0.11838
TFY	0.118012
CBO	0.117834
LMG	0.117834
10S	0.117647
43Q	0.117264
CPS	0.117089
CLL	0.116352
4H8	0.115727
LUZ	0.115702
91W	0.115385
9CW	0.115385
FW1	0.115265
DER	0.115254
PAU	0.115132
SNL	0.115044
CEZ	0.11465
C3O	0.114286
U10	0.114198
UQ2	0.114198
UQ8	0.114198
2WP	0.114114
44V	0.11396
FUA	0.113846
GDS	0.113703
BPX	0.113565
UQ	0.11315
PRZ	0.112805
GCU	0.11254
X3H	0.11254
AXT	0.1125
SO1	0.1125
KGT	0.112462
KDN	0.112179
1N7	0.111475
N87	0.110769
TEU	0.110759
22J	0.110429
DX1	0.110215
MJA	0.110032
7X0	0.109718
FPS	0.109718
1Q2	0.109422
DEX	0.109375
R4M	0.109145
23R	0.108974
2MV	0.108974
COV	0.108974
6SB	0.108626
ISL	0.108626
3MQ	0.108333
CA2	0.108108
UQ1	0.108025
0YZ	0.107872
CUR	0.107872
2HN	0.107784
PQN	0.107784
754	0.107143
EQ3	0.107143
XCA	0.107143
A8S	0.106918
LMB	0.106918
JP2	0.106383
0YY	0.106195
ECO	0.106017
PO1	0.106017
WR2	0.106017
KH1	0.105769
DG2	0.105611
EIP	0.105611
H6P	0.105611
MPC	0.105431
3PG	0.104027
10G	0.103896
2OB	0.103896
5HE	0.103896
LI5	0.103896
ZK5	0.103774
C1E	0.103343
B2S	0.103226
8T0	0.10241
LSB	0.10231
OLC	0.10231
GCH	0.101852
VD4	0.101639
7PH	0.101307
8ND	0.101307
PDN	0.101266
VZ4	0.101156
3PB	0.10101
1EC	0.100977
R18	0.100946
HPX	0.100313
BZ5	0.1
B4P	0.0988024
0K3	0.0983607
DSL	0.0983607
9SW	0.0981013
MMA	0.0980392
TT2	0.0980392
8SX	0.0977918
WZC	0.0976331
NYA	0.0974026
BNG	0.0970874
HSG	0.0970874
AA8	0.096875
DMU	0.0961538
LMT	0.0961538
LMU	0.0961538
UMQ	0.0961538
NBF	0.0960961
BGC	0.0960265
CDZ	0.0959752
MJF	0.0959752
CM5	0.0958466
158	0.0955414
PEZ	0.0953947
CER	0.095082
SKM	0.0946372
TK3	0.0946372
TKA	0.0946372
PMK	0.0945946
3DQ	0.0942249
XNW	0.0942249
LLH	0.0941558
MC9	0.0941558
XYH	0.0941558
LUX	0.0935484
DOG	0.0934579
E2B	0.0928144
PE0	0.0921788
ERG	0.0921053
G3H	0.0918367
9HO	0.0918033
VDZ	0.0918033
YA2	0.0918033
YSV	0.0918033
CRT	0.0915033
EMJ	0.0914826
0YR	0.0912052
DTX	0.0903427
RRX	0.0903226
L39	0.0900322
C3S	0.0897436
XI7	0.0897436
BUF	0.0895522
1FL	0.0895062
D6P	0.089172
P1A	0.089172
BDS	0.0890208
EAH	0.0888158
SPO	0.0888158
4D8	0.0885246
TCH	0.0883281
M1A	0.0882353
CO1	0.0879479
NHC	0.0879479
LUT	0.0876623
5TW	0.0873494
GLA	0.0872483
GLC	0.0872483
MAN	0.0872483
CRB	0.0872274
5K7	0.0869565
DMW	0.0869565
OXR	0.0868167
5ON	0.0867052
6WW	0.0864198
P2E	0.0859873
FA6	0.0857143
D2V	0.0855263
ICJ	0.0855263
NIC	0.0855263
JN3	0.0849673
5VN	0.0846906
CBW	0.0846906
EB1	0.0844156
VDX	0.0844156
4TX	0.084375
2JA	0.0833333
ARL	0.0833333
8TC	0.0828025
DL7	0.0822368
IHS	0.0819672
SPH	0.0819672
6Q5	0.0816993
AND	0.0816993
Y01	0.0816993
0T9	0.0814332
ECH	0.0814332
R12	0.0813253
3G6	0.0811688
DL4	0.0811688
HSD	0.0808081
3T2	0.0806452
13P	0.0802676
4OH	0.0802469
0GV	0.0801282
PAM	0.0797342
XPG	0.0796178
3MF	0.0794702
J2Z	0.0792683
40	0.0790274
RCL	0.0789474
VD3	0.0781759
B0B	0.0779221
FFA	0.0779221
NOG	0.0779221
TES	0.0779221
9CR	0.0774194
C0R	0.0769231
5JB	0.0766871
2PG	0.0766667
DHC	0.0761905
DST	0.0761905
1SS	0.0761589
LOA	0.0756579
LHP	0.0754098
4M5	0.0746753
KRI	0.0743034
ESL	0.0740741
IKT	0.0735786
PEP	0.0735786
API	0.0733333
DCK	0.0733333
45D	0.0732484
H1D	0.0729483
FTT	0.0728477
FHP	0.0725552
ESM	0.0722892
EHM	0.0721311
GST	0.0716511
HCR	0.0714286
VZZ	0.0714286
SSD	0.0712074
SSO	0.0712074
82R	0.0711974
6WM	0.0709877
ECS	0.0709877
GGL	0.0707071
KAP	0.0702341
LAN	0.0697674
PQE	0.0697674
YS5	0.0693069
CLR	0.0690789
HC3	0.0690789
HCD	0.0690789
RET	0.0688525
3RN	0.0686275
RTL	0.0686275
7EE	0.0679012
EST	0.0679012
ATH	0.0670927
4LR	0.0666667
3WF	0.0664653
CE1	0.0664452
KDG	0.0664452
LNP	0.0664452
GLR	0.0662252
5KG	0.0660377
QZQ	0.0660066
VDY	0.0655738
2VS	0.0653595
SAL	0.0651466
PQ9	0.0647249
ANB	0.0645161
ASD	0.0645161
J3Z	0.0644172
ADE	0.0638298
MPG	0.0635452
2UF	0.0631229
CS2	0.0631229
DGU	0.0631229
DXG	0.0631229
GAE	0.0631229
GKR	0.0631229
LFC	0.0631229
LGT	0.0631229
REL	0.0631229
FIX	0.0629139
48Y	0.0627063
9C4	0.0627063
HCA	0.0627063
9PY	0.0625
DQA	0.0625
6UN	0.0614887
TRA	0.0610932
FER	0.0607903
DXL	0.06
FUD	0.06
PSJ	0.06
TAG	0.06
3BU	0.0598007
7A2	0.0598007
AOS	0.0598007
CIT	0.0598007
FLC	0.0598007
ICT	0.0598007
MIC	0.0598007
DQN	0.0596026
HNE	0.0588235
REA	0.0584416
STR	0.0584416
2HG	0.0568562
IPM	0.0568562
S2G	0.0568562
7UZ	0.0566667
DHD	0.0566667
TGJ	0.0566667
HBD	0.0546624
MEV	0.0538721
30Z	0.0537975
RBL	0.0536913
XUL	0.0536913
BCR	0.0536278
3LA	0.0535117
CHC	0.0533333
CHD	0.0533333
IU5	0.0533333
OOG	0.0533333
RNS	0.0531561
HCY	0.0529801
LTL	0.0529801
1CO	0.0526316
AKG	0.0517799
COI	0.0506757
STL	0.0506329
LPA	0.0505051
F15	0.0503356
OCA	0.0503356
STE	0.0503356
3KL	0.05
4OA	0.05
DXC	0.05
TAM	0.047619
DNO	0.0474576
FOC	0.0474576
GLO	0.0474576
MTL	0.0474576
RNT	0.0474576
SOR	0.0474576
TLZ	0.0474576
X9X	0.0474576
GCO	0.0472973
PAF	0.047138
THE	0.0469799
LMR	0.0468227
SRT	0.0468227
TAR	0.0468227
TLA	0.0468227
AOI	0.0466667
AOX	0.0466667
BDT	0.0466667
3QZ	0.0465116
CAH	0.0463576
LAI	0.0442177
RB0	0.0442177
RB5	0.0442177
XLS	0.0442177
XYL	0.0442177
KPL	0.0436242
AAE	0.0405405
HTH	0.0405405
HTO	0.0405405
KIV	0.0405405
SIN	0.040404
TTN	0.037037
4QM	0.0369128
5JK	0.0369128
MRY	0.0340136
AOM	0.033557
AON	0.033557
CPQ	0.033557
DHT	0.033557
HC2	0.033557
82S	0.0327869
TEO	0.0327869
MRD	0.0306122
85D	0.0299003
PLM	0.0268456
5SD	0.0266667
ANO	0.0266667
CI2	0.0266667
DTU	0.0265781
PEE	0.0238095
5G8	0.0160256
NKP	0.0135593
CAE	0.0134228
PL9	0.010101
UNL	0

### Sheet: Sheet4
PDB Ligands matched against GLC
LigandMatched	Tanimoto-Coefficient
AMG	1
GAL	1
MAN	1
GMH	0.9375
BGC	0.810811
3MG	0.789474
GYP	0.714286
MMA	0.714286
A1Q	0.681818
E5G	0.681818
BDP	0.666667
BNG	0.666667
KGM	0.666667
LGC	0.638298
6ZL	0.625
DMU	0.625
GCV	0.625
LMT	0.625
LMU	0.625
UMQ	0.625
CM5	0.612245
MA4	0.612245
MA5	0.612245
GCB	0.588235
RG1	0.588235
ADA	0.576923
GCU	0.576923
CEZ	0.535714
OTU	0.526316
TEU	0.526316
70E	0.517241
GU4	0.5
FK9	0.491803
3CM	0.483871
6KS	0.483333
GPM	0.454545
BG6	0.447761
G6P	0.447761
KAN	0.447761
G1P	0.416667
M1P	0.416667
H2P	0.410959
827	0.405405
HTG	0.4
NAG	0.4
SOG	0.4
B16	0.38961
G16	0.38961
ISX	0.379747
SG4	0.379747
NDG	0.376623
XDX	0.375
GBH	0.365854
9PG	0.352941
FSC	0.352941
PNA	0.352941
PNG	0.352941
QV4	0.352941
0V4	0.348837
ARE	0.348837
GBE	0.348837
TXT	0.348837
HNV	0.344828
LAM	0.340909
SA0	0.340909
SG5	0.337079
3GD	0.333333
HNW	0.333333
NPJ	0.333333
0SA	0.322581
10M	0.322581
FVQ	0.315789
7KP	0.3125
GSL	0.3125
LTC	0.29703
AKN	0.285714
BO1	0.280374
DB6	0.280374
EJT	0.280374
GM2	0.272727
R4G	0.272727
BZD	0.267857
NSQ	0.265487
MUG	0.254237
VPA	0.252101
6SA	0.232558
7SA	0.232558
ACG	0.232558
GOI	0.220588
T8X	0.202703
G7G	0.201342
GDU	0.178571
M0E	0.178571
UPG	0.178571
ZPA	0.177515
18T	0.176471
ADQ	0.176471
DAU	0.176471
C5G	0.175439
0XE	0.170455
XMM	0.169492
UFG	0.164835
UGA	0.164835
T46	0.161111
M4O	0.159574
GDD	0.157895
USQ	0.151515
UD1	0.150259
DH8	0.148515
SAJ	0.142857
UMA	0.140845
EPU	0.138249
EEB	0.133929
UAG	0.131579
UML	0.12931
R3G	0.100671
